# EGR4-dependent decrease of UTF1 is associated with failure to reserve spermatogonial stem cells in infertile men

**DOI:** 10.1101/2021.02.02.429371

**Authors:** Sara Di Persio, Tobias Tekath, Lara Marie Siebert-Kuss, Jann-Frederik Cremers, Joachim Wistuba, Xiaolin Li, Gerd Meyer zu Hörste, Hannes CA Drexler, Margot Julia Wyrwoll, Frank Tüttelmann, Martin Dugas, Sabine Kliesch, Stefan Schlatt, Sandra Laurentino, Nina Neuhaus

**Affiliations:** Centre of Reproductive Medicine and Andrology, University Hospital of Münster, Münster, 48149, Germany; Institute of Medical Informatics, University Hospital of Münster, Münster, 48149, Germany; Centre of Reproductive Medicine and Andrology, Department of Clinical and Surgical Andrology, University Hospital of Münster, Münster, 48149, Germany; Department of Neurology with Institute of Translational Neurology, University Hospital of Münster, Münster, 48149, Germany; Bioanalytical Mass Spectrometry Unit, Max Planck Institute for Molecular Biomedicine, Münster, 48149, Germany; Institute of Reproductive Genetics, University of Münster, Münster, 48149, Germany

**Keywords:** Male germline stem cells, spermatogonial stem cells, male infertility, impaired spermatogenesis, single cell RNA sequencing, human spermatogenesis, stem cell differentiation, testis.

## Abstract

Despite the high incidence of male infertility, about 70% of infertile men do not receive a causative diagnosis. To gain insights into the regulatory mechanisms governing human germ cell function in normal and impaired spermatogenesis (cryptozoospermic patients, crypto), we combined single cell RNA sequencing (>30.000 cells), proteome, and histomorphometric analyses of testicular tissues. We found major alterations in the crypto spermatogonial compartment with increased numbers of the most undifferentiated spermatogonia (PIWIL4^+^ State 0 cells). We also observed a transcriptional switch within the spermatogonial compartment driven by the increased and prolonged expression of the transcription factor *EGR4.* Intriguingly, EGR4-regulated genes included the chromatin-associated transcriptional repressor *UTF1*, which was downregulated. Histomorphometrical analyses showed that these transcriptional changes were mirrored at the protein level and accompanied by a change in the chromatin structure of spermatogonia. This resulted in a reduction of A_dark_ spermatogonia - characterized by tightly compacted chromatin and serving as reserve stem cells. These findings suggest that crypto patients are at a disadvantage especially in cases of gonadotoxic damage as they have less cells safeguarding the genetic integrity of the germline. We hypothesize that the more relaxed chromatin status of spermatogonia is dependent on decreased UTF1 expression caused by EGR4 activation. These identified regulators of the spermatogonial compartment will be highly interesting targets to uncover genetic causes of male infertility.

**One Sentence Summary:** Reserve spermatogonial stem cell depletion in infertile men is regulated by an EGR4-dependent UTF1 decrease, which changes chromatin morphology.
