## Supplementary material for "EGR4-dependent decrease of UTF1 is associated with failure to reserve spermatogonial stem cells in infertile men": Table S2

### Sheet: Foglio1
Table S2: Histomorphometric and statistical analysis.
Quantifications of the MAGEA4+ cells per tubule (Fig. 1D)
Diagnosis	Patient ID	Number of tubules	Number of MAGEA4+ cells	MAGEA4+/tubule	Notes
Normal	N1	37	781	21.1081
Normal	N2	40	984	24.6
Normal	N3	35	683	19.5143
Normal	N6	31	594	19.1613
Normal	N7	40	848	21.2
Normal	N8	31	651	21
Crypto	Cr1	24	566	23.5833
Crypto	Cr3	33	506	15.3333
Crypto	Cr4	40	764	19.1
Crypto	Cr5	36	828	23
Crypto	Cr6	24	556	23.1667
Crypto	Cr7	28	506	18.0714
Quantification	Diagnosis	n	Mean	Median	Variance	Shapiro test	Normal Shapiro	Barlett test	Levene test	Fligner test	Breusch-Pagan Test	T-test
MAGEA4/tubule	Normal	6	21.1	21.1	3.7	0.1562	Yes	0.235	0.068	0.064	0.1077	0.6652
	Crypto	6	20.4	21.05	11.5	0.246	Yes
Quantifications of the UTF1+ cells per tubule (Fig. 1D)
Diagnosis	Patient ID	Number of tubules	Number of UTF1+ cells	UTF1+/tubule	Notes
Normal	N1	26	195	7.5
Normal	N2	22	211	9.59091
Normal	N3				The staining did not work
Normal	N6	33	241	7.30303
Normal	N7	30	248	8.26667
Normal	N8	15	129	8.6
Crypto	Cr1	7	50	7.14286
Crypto	Cr3	21	76	3.61905
Crypto	Cr4	15	77	5.13333
Crypto	Cr5	15	143	9.53333
Crypto	Cr6	15	59	3.93333
Crypto	Cr7	20	101	5.05
Quantification	Diagnosis	n	Mean	Median	Variance	Shapiro test	Normal Shapiro	Barlett test	Levene test	Fligner test	Breusch-Pagan Test	T-test
UTF1/tubule	Normal	5	8.25212	8.26667	0.845011	0.6904	Yes	0.106	0.3024	0.2566	0.502	0.0386
	Crypto	6	5.73532	5.09167	4.99278	0.3117	Yes
Quantifications of the number of blood vessels per mm2 (Fig. 2E)
Diagnosis	Patient ID	Area (mm2)	Number of ACTA2+ blood vessels	Number of MUSTN1 + blood vessels	Number of ACTA2+ blood vessels per mm2	Number of MUSTN1+ blood vessel per mm2	Notes
Normal	N1	37.99	369	98	9.71308	2.57963
Normal	N2	28.93	186	95	6.42931	3.28379
Normal	N3	14.54	111	53	7.63411	3.64512
Normal	N6	24.65	195	105	7.91075	4.25963
Normal	N7	36.48	267	77	7.31908	2.11075
Normal	N8	13.57	91	48	6.70597	3.53721
Normal	N9	18.5	135	58	7.2973	3.13514
Normal	N10	27.64	224	75	8.1042	2.71346
Normal	N11	10.72	98	39	9.14179	3.63806
Normal	N12	17.24	229	71	13.2831	4.11833
Normal	N13	9.35	135	44	14.4385	4.70588
Normal	N14	8.91	118	38	13.2435	4.26487
Crypto	Cr1	19.03	141	25	7.40935	1.31372
Crypto	Cr2	18.2	183	89	10.0549	4.89011
Crypto	Cr3	17.05	240	123	14.0762	7.21408
Crypto	Cr4	18.44	225	84	12.2017	4.55531
Crypto	Cr5	17.72	122	45	6.88488	2.5395
Crypto	Cr6	17.12	101	63	5.89953	3.67991
Crypto	Cr7	23.91	566	144	23.6721	6.02258
Crypto	Cr8	9.74	217	137	22.2793	14.0657
Crypto	Cr9	4.6	196	97	42.6087	21.087
Crypto	Cr10	21.24	425	145	20.0094	6.82674
Crypto	Cr11	8.89	165	73	18.5602	8.21147
Crypto	Cr12	13.47	284	125	21.0839	9.27988
Crypto	Cr13	17.33	176	108	10.1558	6.23197
Quantification	Diagnosis	n	Mean	Median	Variance	Shapiro test	Normal Shapiro	Barlett test	Levene test	Fligner test	Breusch-Pagan Test	Wilcox test
Blood vessels per mm2	Normal	12	9.26839	8.00747	7.9131	0.01	No	0.0001	0.01	0.004	0.1	0.0398
	Crypto	13	16.5305	14.0762	99.8051	0.04	No
MUSTN1+ blood vessels per mm2	Normal	12	3.49932	3.58764	0.601427	0.9328	Yes	3e-07	0.02921	0.007	0.099	0.007082
	Crypto	13	7.3783	6.23197	27.3728	0.0278	No
Quantifications of the PIWIL4+ cells per tubule (Fig. 5G)
Diagnosis	Patient ID	Number of tubules	Number of PIWIL4+ cells	PIWIL4+/tubule	Notes
Normal	N1	32	110	3.4375
Normal	N2	24	96	4
Normal	N3	23	44	1.91304
Normal	N6	27	87	3.22222
Normal	N7	27	132	4.88889
Normal	N8	13	52	4
Crypto	Cr1	5	16	3.2
Crypto	Cr3	16	74	4.625
Crypto	Cr4	8	51	6.375
Crypto	Cr5	19	96	5.05263
Crypto	Cr6	14	111	7.92857
Crypto	Cr7	17	135	7.94118
Quantification	Diagnosis	n	Mean	Median	Variance	Shapiro test	Normal Shapiro	Barlett test	Levene test	Fligner test	Breusch-Pagan Test	T-test
PIWIL4/tubule	Normal	6	3.57694	3.71875	0.998598	0.78	Yes	0.19	0.085	0.057	0.08406	0.032
	Crypto	6	5.85373	5.71382	3.62559	0.53	Yes
Quantifications of the FGFR3+ cells per tubule (Fig. 5G)
Diagnosis	Patient ID	Number of tubules	Number of FGFR3+ cells	FGFR3+/tubule	Notes
Normal	N1	20	39	1.95
Normal	N2	20	39	1.95
Normal	N3	20	10	0.5
Normal	N6	20	41	2.05
Normal	N7	20	45	2.25
Normal	N8	20	42	2.1
Crypto	Cr1	21	33	1.57143
Crypto	Cr3	38	92	2.42105
Crypto	Cr4	31	63	2.03226
Crypto	Cr5	38	22	0.578947
Crypto	Cr6	32	73	2.28125
Crypto	Cr7	40	25	0.625
Quantification	Diagnosis	n	Mean	Median	Variance	Shapiro test	Normal Shapiro	Barlett test	Levene test	Fligner test	Breusch-Pagan Test	Wilcox test
FGFR3/tubule	Normal	6	1.8	2	0.418	0.002389	No	0.6277	0.299	0.2295	0.4917	1
	Crypto	6	1.58499	1.80184	0.663543	0.002389	No
Quantifications of the GFRA1+ cells per tubule (Fig. 5G)
Diagnosis	Patient ID	Number of tubules	Number of GFRA1+ cells	GFRA1+/tubule	Notes
Normal	N1	40	205	5.125
Normal	N2	40	268	6.7
Normal	N3	30	145	4.83333
Normal	N6	40	187	4.675
Normal	N7	40	86	2.15
Normal	N8	37	300	8.10811
Crypto	Cr1	27	168	6.22222
Crypto	Cr3	32	90	2.8125
Crypto	Cr4	32	122	3.8125
Crypto	Cr5	38	69	1.81579
Crypto	Cr6	35	198	5.65714
Crypto	Cr7	40	218	5.45
Quantification	Diagnosis	n	Mean	Median	Variance	Shapiro test	Normal Shapiro	Barlett test	Levene test	Fligner test	Breusch-Pagan Test	T-test
GFRA1/tubule	Normal	6	5.26524	4.97917	4.07995	0.8183	Yes	0.7681	0.8777	0.9197	0.6498	0.3955
	Crypto	6	4.29503	4.63125	3.09615	0.5102	Yes
Quantifications of the NANOS3+ cells per tubule (Fig. 5G)
Diagnosis	Patient ID	Number of tubules	Number of NANOS3+ cells	NANOS3+/tubule	Notes
Normal	N1	40	46	1.15
Normal	N2	40	61	1.525
Normal	N3	25	35	1.4
Normal	N6	40	36	0.9
Normal	N7	40	47	1.175
Normal	N8	40	35	0.875
Crypto	Cr1	29	19	0.655172
Crypto	Cr3	39	16	0.410256
Crypto	Cr4	35	88	2.51429
Crypto	Cr5	40	21	0.525
Crypto	Cr6	40	48	1.2
Crypto	Cr7	40	38	0.95
Quantification	Diagnosis	n	Mean	Median	Variance	Shapiro test	Normal Shapiro	Barlett test	Levene test	Fligner test	Breusch-Pagan Test	T-test
NANOS3/tubule	Normal	6	1.17083	1.1625	0.0678542	0.5467	Yes	0.03258	0.2397	0.1586	0.1833	0.7099
	Crypto	6	1.04245	0.802586	0.603415	0.08209	Yes
Quantification of the proportion of Adark UTF1+ (fig. S6A)
Diagnosis	Patient ID	Number of Adark	Number of Adark UTF1+	% UTF1+/Adark	Notes
Normal	N1	100	82	82
Normal	N2	100	63	63
Normal	N3	100			The staining did not work
Normal	N6	100	94	94
Normal	N7	100	72	72
Normal	N8	100	81	81
Crypto	Cr1	18	13	72.2222
Crypto	Cr3	100	69	69
Crypto	Cr4	36	30	83.3333
Crypto	Cr5	44	34	77.2727
Crypto	Cr6	100	37	37
Crypto	Cr7	31	26	83.871
Marker	Diagnosis	n	Mean	Median	Variance	Shapiro test	Normal Shapiro	Barlett test	Levene test	Fligner test	Breusch-Pagan Test	T-test
% UTF1+/Adark	Normal	5	78.4	81	135.3	0.9289	Yes	0.4324	0.6848	0.8812	0.4388	0.3912
	Crypto	6	70.4499	74.7475	303.36	0.08474	Yes
Quantifications of the proportion of Adark PIWIL4+ (fig. S6B)
Diagnosis	Patient ID	Number of Adark	Number of Adark PIWIL4+	% PIWIL4+/Adark	Notes
Normal	N1	100	3	3
Normal	N2	100	8	8
Normal	N3	100	3	3
Normal	N6	100	7	7
Normal	N7	100	11	11
Normal	N8	100	3	3
Crypto	Cr1	na	na		Not enough Adarks
Crypto	Cr3	69	3	4.34783
Crypto	Cr4	28	0	0
Crypto	Cr5	30	2	6.66667
Crypto	Cr6	100	8	8
Crypto	Cr7	9	0	0
Quantifcation	Diagnosis	n	Mean	Median	Variance	Shapiro test	Normal Shapiro	Barlett test	Levene test	Fligner test	Breusch-Pagan Test	T-test
% PIWIL4+/Adark	Normal	6	5.83333	5	11.3667	0.125	Yes	0.8462	0.9198	0.554	0.724	0.3726
	Crypto	5	3.8029	4.34783	13.7595	0.2721	Yes
Quantifications of the proportion of Adark FGFR3+ (fig. S6C)
Diagnosis	Patient ID	Number of Adark	Number of Adark FGFR3+	% FGFR3+/Adark	Notes
Normal	N1	100	10	10
Normal	N2	100	2	2
Normal	N3	100	3	3
Normal	N6	100	1	1
Normal	N7	100	12	12
Normal	N8	100	6	6
Crypto	Cr1	124	14	11.2903
Crypto	Cr3	140	12	8.57143
Crypto	Cr4	200	16	8
Crypto	Cr5	50	6	12
Crypto	Cr6	76	5	6.57895
Crypto	Cr7	114	5	4.38596
Quantifcation	Diagnosis	n	Mean	Median	Variance	Shapiro test	Normal Shapiro	Barlett test	Levene test	Fligner test	Breusch-Pagan Test	T-test
% FGFR3+/Adark	Normal	6	5.66667	4.5	20.2667	0.4124	Yes	0.341	0.2294	0.3642	0.1173	0.2317
	Crypto	6	8.47111	8.28571	8.18034	0.825	Yes
Quantifications of the proportion of Adark GFRA1+ (fig. S6D)
Diagnosis	Patient ID	Number of Adark	Number of Adark GFRA1+	% GFRA1+/Adark	Notes
Normal	N1	200	45	22.5
Normal	N2	200	38	19
Normal	N3	149	12	8.05369
Normal	N6	200	49	24.5
Normal	N7	200	13	6.5
Normal	N8	200	56	28
Crypto	Cr1	95	29	30.5263
Crypto	Cr3	141	10	7.0922
Crypto	Cr4	200	18	9
Crypto	Cr5	31	4	12.9032
Crypto	Cr6	83	30	36.1446
Crypto	Cr7	109	14	12.844
Quantifcation	Diagnosis	n	Mean	Median	Variance	Shapiro test	Normal Shapiro	Barlett test	Levene test	Fligner test	Breusch-Pagan Test	T-test
% GFRA1+/Adark	Normal	6	18.0923	20.75	78.9256	0.3271	Yes	0.5076	0.7436	0.7547	0.2412	0.9958
	Crypto	6	18.0851	12.8736	147.726	0.1024	Yes
Quantification of the proportion of Adark (fig. S6E)
Diagnosis	Patient ID	Number of MAGEA4+	Number of Adark	% Adark/MAGEA4+	Notes
Normal	N1	400	45	11.25
Normal	N2	400	53	13.25
Normal	N3	400	98	24.5
Normal	N6	400	49	12.25
Normal	N7	400	62	15.5
Normal	N8	400	70	17.5
Crypto	Cr1	400	52	13
Crypto	Cr3	400	10	2.5
Crypto	Cr4	400	22	5.5
Crypto	Cr5	400	49	12.25
Crypto	Cr6	400	4	1
Crypto	Cr7	400	15	3.75
Quantification	Diagnosis	n	Mean	Median	Variance	Shapiro test	Normal Shapiro	Barlett test	Levene test	Fligner test	Breusch-Pagan Test	T-test
Adark/MAGEA4+	Normal	6	15.7083	14.375	23.6854	0.2559	Yes	0.9211	0.8179	0.944	0.8785	0.008625
	Crypto	6	6.33333	4.625	25.9917	0.2097	Yes
Quantification of the proportion of UTF1+ Adark (fig. S6F)
Diagnosis	Patient ID	Number of UTF1	Number of Adark	% Adark/UTF1+	Notes
Normal	N1	100	45	45
Normal	N2	100	67	67
Normal	N3				The staining did not work
Normal	N6	100	65	65
Normal	N7	100	50	50
Normal	N8	100	51	51
Crypto	Cr1	100	15	15
Crypto	Cr3	100	44	44
Crypto	Cr4	100	23	23
Crypto	Cr5	100	12	12
Crypto	Cr6	100	39	39
Crypto	Cr7	100	16	16
Quantifcation	Diagnosis	n	Mean	Median	Variance	Shapiro test	Normal Shapiro	Barlett test	Levene test	Fligner test	Breusch-Pagan Test	T-test
Adark/UTF1+	Normal	5	55.6	51	95.8	0.2602	Yes	0.529	0.5573	0.4208	0.2024	0.00185
	Crypto	6	24.8333	19.5	182.167	0.2847	Yes
Quantification of the proportion of PIWIL4+ Adark (fig. S6G)
Diagnosis	Patient ID	Number of PIWIL4	Number of Adark	% Adark/PIWIL4+	Notes
Normal	N1	100	3	3
Normal	N2	100	4	4
Normal	N3	100	4	4
Normal	N6	100	4	4
Normal	N7	100	4	4
Normal	N8	100	2	2
Crypto	Cr1	77	1	1.2987
Crypto	Cr3	100	3	3
Crypto	Cr4	100	0	0
Crypto	Cr5	100	2	2
Crypto	Cr6	100	3	3
Crypto	Cr7	100	0	0
Quantifcation	Diagnosis	n	Mean	Median	Variance	Shapiro test	Normal Shapiro	Barlett test	Levene test	Fligner test	Breusch-Pagan Test	Wilcox test
Adark/PIWIL4+	Normal	6	3.5	4	0.7	0.006	No	0.308	0.175	0.2254	0.09832	0.02104
	Crypto	6	1.54978	1.64935	1.85513	0.2078	Yes
Quantification of the proportion of FGFR3+ Adark (fig. S6H)
Diagnosis	Patient ID	Number of FGFR3	Number of Adark	% Adark/FGFR3+	Notes
Normal	N1	100	23	23
Normal	N2	100	17	17
Normal	N3	63	6	9.52381
Normal	N6	100	25	25
Normal	N7	100	22	22
Normal	N8	100	16	16
Crypto	Cr1	114	14	12.2807
Crypto	Cr3	175	16	9.14286
Crypto	Cr4	200	47	23.5
Crypto	Cr5	74	1	1.35135
Crypto	Cr6	200	8	4
Crypto	Cr7	104	9	8.65385
Quantifcation	Diagnosis	n	Mean	Median	Variance	Shapiro test	Normal Shapiro	Barlett test	Levene test	Fligner test	Breusch-Pagan Test	T-test
Adark/FGFR3	Normal	6	18.754	19.5	32.687	0.6133	Yes	0.5193	0.8232	0.9347	0.4482	0.04867
	Crypto	6	9.82146	8.89835	60.1213	0.4884	Yes
Quantification of the proportion of GFRA1+ Adark (fig. S6I)
Diagnosis	Patient ID	Number of GFRA1	Number of Adark	% Adark/GFRA1+	Notes
Normal	N1	200	32	16
Normal	N2	200	31	15.5
Normal	N3	127	7	5.51181
Normal	N6	200	37	18.5
Normal	N7	112	17	15.1786
Normal	N8	200	41	20.5
Crypto	Cr1	200	7	3.5
Crypto	Cr3	140	10	7.14286
Crypto	Cr4	177	11	6.21469
Crypto	Cr5	100	3	3
Crypto	Cr6	200	11	5.5
Crypto	Cr7	200	9	4.5
Quantifcation	Diagnosis	n	Mean	Median	Variance	Shapiro test	Normal Shapiro	Barlett test	Levene test	Fligner test	Breusch-Pagan Test	T-test
Adark/GFRA1	Normal	6	15.1984	15.75	26.7143	0.1358	Yes	0.02184	0.2854	0.4816	0.1759	0.003673
	Crypto	6	4.97626	5	2.56278	0.8422	Yes
Quantification of the proportion of Adark per tubule accordingly to the spermatogenic status (fig. S6J)
Diagnosis	Patient ID	Most avanced germ cell in the tubule	Number of tubules	Mean Adark per tubule
Normal	N1	SPT	18	2.61111
Normal	N2	SPT	20	2.15
Normal	N3	SPT	20	4.2
Normal	N6	SPT	20	1.25
Normal	N7	SPT	20	3.2
Normal	N8	SPT	20	1.65
Crypto	Cr1	SPG	6	0
Crypto	Cr3	SPG	2	1.5
Crypto	Cr4	SPG	9	0.2
Crypto	Cr5	SPG	3	1.3
Crypto	Cr6	SPG	3	0
Crypto	Cr7	SPG	10	0
Crypto	Cr1	SPC	2	0
Crypto	Cr3	SPC	5	1
Crypto	Cr4	SPC	11	0.5
Crypto	Cr5	SPC	8	0.3
Crypto	Cr6	SPC	15	1.2
Crypto	Cr7	SPC	13	0.3
Crypto	Cr1	SPT	11	1.3
Crypto	Cr3	SPT	21	1.2
Crypto	Cr4	SPT	21	0.6
Crypto	Cr5	SPT	18	0.1
Crypto	Cr6	SPT	14	2.6
Crypto	Cr7	SPT	17	0.1
Quantifcation	Diagnosis and tubular spermatogenic status	n of patients	Mean	Median	Variance	Shapiro test	Normal Shapiro	Barlett test	Levene test	Fligner test	Breusch-Pagan Test	Kruskal-Wallis rank sum test	Pairwise Wilcox test
Adark per tubule	Normal SPT	6	2.53333	2.4	1.11067	0.8927	Yes	0.3514	0.4624	0.3438	0.2945	0.008808		Crypto SPG	Crypto SPC	Crypto SPT
	Crypto SPG	6	0.5	0.1	0.496	0.0131	No						Normal SPT	0.029	0.029	0.06
	Crypto SPC	6	0.55	0.4	0.211	0.5124	Yes						Crypto SPG	-	0.624	-
	Crypto SPT	6	0.983333	0.9	0.893667	0.3327	Yes						Crypto SPT	0.497	0.505	-
