## Supplementary material for "EGR4-dependent decrease of UTF1 is associated with failure to reserve spermatogonial stem cells in infertile men": Table S3

### Sheet: Sheet1
Table S3: Single cell RNA sequencing stats
Sample	Total observed reads	Reads with valid barcode	Total observed barcodes	Valid cells	Fraction of reads in valid cells	Mean reads per valid cell	Median detected genes per valid cell	Total number of detected genes	Median UMI count per valid cell
N1	340202544	340103443	4773925	5437	43.63%	27294	2249	35213	4189
N2	384850442	384737481	4156556	5438	76.3%	53985	3921	37722	11628
N3	173586598	173526264	3591131	4672	69.53%	25824	3265	37449	7432
Cr1	219229119	219073278	2655251	4286	74.81%	38240	2222	36214	4342
Cr2	250172938	250099257	2775630	4860	78.55%	40423	1720	36296	4080
Cr3	222100688	222022465	3250637	4006	65.01%	36030	2198	35868	4873
