## Supplementary material for "EGR4-dependent decrease of UTF1 is associated with failure to reserve spermatogonial stem cells in infertile men": Table S6

### Sheet: Perivascular cells
Table S6: Differential gene expression analysis of perivascular cells compared toPMCs and of immune cells compared to all other cell clusters
Differential gene expression analysis												Gene ontology analysis
Gene	PMCs	Perivascular cells	Log2foldchange	pvalue	PMC Cr1	PMC Cr2	PMC Cr3	Perivascular cells Cr1	Perivascular cells Cr2	Perivascular cells Cr3		Gene Set Name	# Genes in Gene Set (K)	Description	# Genes in Overlap (k)	k/K	p-value	FDR q-value	Log2
ACTG2	0.681836	2.04957	1.36774	2.22798e-77	0.447735	0.921334	0.290432	0.7524	2.23573	0.754784		MUSCLE SYSTEM PROCESS	470	A organ system process carried out at the level of a muscle. Muscle tissue is composed of contractile cells or fibers. [GOC:mtg_cardio]	9	0.0191	5.15e-09	3.88e-05	14.6536
ADIRF	3.98993	6.09185	2.10192	1.79929e-256	2.87875	4.26513	3.7811	5.98391	6.16511	5.66366		ACTIN FILAMENT BASED PROCESS	766	Any cellular process that depends upon or alters the actin cytoskeleton, that part of the cytoskeleton comprising actin filaments and their associated proteins. [GOC:mah]	10	0.0131	2.5e-08	9.41e-05	13.3754
AL928654.3	0.336029	1.34881	1.01278	1.61439e-28	0.440521	0.38813	0.200495	3.05246	1.17539	1.49463		CIRCULATORY SYSTEM DEVELOPMENT	1175	The process whose specific outcome is the progression of the circulatory system over time, from its formation to the mature structure. The circulatory system is the organ system that passes nutrients (such as amino acids and electrolytes), gases, hormones, blood cells, etc. to and from cells in the body to help fight diseases and help stabilize body temperature and pH to maintain homeostasis. [GO…	11	0.0094	1.33e-07	0.000334	11.5479
ARHGAP29	0.517465	1.57632	1.05885	1.67757e-75	0.197201	0.722242	0.244631	1.68127	1.60089	1.41459		MUSCLE CONTRACTION	362	A process in which force is generated within muscle tissue, resulting in a change in muscle geometry. Force generation involves a chemo-mechanical energy conversion step that is carried out by the actin/myosin complex activity, which generates force through ATP hydrolysis. [GOC:ef, GOC:mtg_muscle, ISBN:0198506732]	7	0.0193	2.84e-07	0.000534	10.8709
ARPC1A	1.33014	2.4055	1.07536	1.57995e-75	1.25403	1.41939	1.20267	3.45338	2.3282	2.46629		CYTOSKELETON ORGANIZATION	1335	A process that is carried out at the cellular level which results in the assembly, arrangement of constituent parts, or disassembly of cytoskeletal structures. [GOC:dph, GOC:jl, GOC:mah]	11	0.0082	4.74e-07	0.000692	10.4969
BCAM	0.975723	2.69313	1.71741	5.14876e-164	0.511303	1.29523	0.463224	2.8739	2.76235	2.20784		RESPONSE TO ZINC ION	53	Any process that results in a change in state or activity of a cell or an organism (in terms of movement, secretion, enzyme production, gene expression, etc.) as a result of a zinc ion stimulus. [GOC:sm]	4	0.0755	5.52e-07	0.000692	10.4969
C12orf75	0.930751	2.5238	1.59305	4.57794e-131	0.286834	1.23482	0.527092	1.20201	2.66845	1.73232		ACTIN MEDIATED CELL CONTRACTION	121	The actin filament-based process in which cytoplasmic actin filaments slide past one another resulting in contraction of all or part of the cell body. [GOC:mah]	4	0.0331	1.51e-05	0.0136	6.20025
C2orf40	1.45897	2.6014	1.14243	4.33833e-51	1.60877	1.67195	0.936825	2.74037	2.63206	2.39373		MUSCLE FILAMENT SLIDING	39	The sliding of actin thin filaments and myosin thick filaments past each other in muscle contraction. This involves a process of interaction of myosin located on a thick filament with actin located on a thin filament. During this process ATP is split and forces are generated. [GOC:mah, GOC:mtg_muscle, ISBN:0815316194]	3	0.0769	1.52e-05	0.0136	6.20025
CAVIN3	1.99578	3.04458	1.0488	7.61372e-97	1.67831	2.22341	1.66827	2.21537	3.16151	2.42912		SUPRAMOLECULAR FIBER ORGANIZATION	669	A process that is carried out at the cellular level which results in the assembly, arrangement of constituent parts, or disassembly of a supramolecular fiber, a polymer consisting of an indefinite number of protein or protein complex subunits that have polymerised to form a fiber-shaped structure. [GOC:pr]	7	0.0105	1.62e-05	0.0136	6.20025
CCL2	0.893619	2.10152	1.2079	1.52916e-19	0.286055	0.73402	1.27886	2.2387	1.60856	3.41861		ACTIN FILAMENT BASED MOVEMENT	143	Movement of organelles or other particles along actin filaments, or sliding of actin filaments past each other, mediated by motor proteins. [GOC:BHF, GOC:mah]	4	0.028	2.9e-05	0.021	5.57347
CD44	0.391665	1.57162	1.17996	1.41285e-80	0.015969	0.478011	0.374908	0	1.42814	2.28329
COX4I2	0.30394	1.34267	1.03873	3.24853e-53	0.327117	0.311688	0.281901	3.00384	1.03054	1.97648
CRIP1	2.51142	5.03172	2.5203	3.66199e-279	1.14154	3.06269	1.4417	4.63641	5.12102	4.55328
CRIP2	1.04372	2.7199	1.67618	6.67199e-168	0.62299	1.35368	0.541074	2.68218	2.77894	2.37466
CSRP2	0.963248	2.42849	1.46524	2.61819e-112	0.548934	1.22314	0.593372	2.45603	2.55161	1.51285
DEPP1	0.556316	1.93618	1.37986	9.40914e-60	0.221178	0.706402	0.406258	2.35107	1.9035	2.0002
DES	0.927944	2.12328	1.19534	2.96233e-53	1.55925	0.95728	0.51628	2.23792	2.23241	1.3159
DSTN	3.94168	5.46853	1.52684	5.79541e-203	4.0078	4.18271	3.39263	5.32344	5.5756	4.77381
FXYD1	1.02714	2.30454	1.2774	7.60806e-81	0.79858	1.22034	0.7448	1.11022	2.40876	1.84955
GGTA1P	0.477218	1.6903	1.21308	7.23887e-96	0.185647	0.700123	0.150781	0.859311	1.84621	0.683298
GPX3	0.544821	1.68272	1.1379	8.41612e-77	0.263222	0.600166	0.552255	1.30683	1.47028	2.50251
GUCY1A1	0.288564	1.3432	1.05464	9.72539e-94	0.0245376	0.44687	0.0961875	0.558991	1.41934	1.0337
HSPB1	3.32663	4.54801	1.22138	5.86138e-121	3.248	3.48931	3.04906	3.86617	4.63649	4.13378
ID3	0.655455	2.04707	1.39162	3.86946e-75	0.253196	0.861714	0.409138	1.502	2.07418	2.00097
IGFBP5	2.37904	4.22013	1.84109	1.40791e-133	0.976989	2.46773	2.56676	3.71528	4.0919	4.81291
LBH	0.91573	2.43953	1.5238	8.95388e-110	0.852504	1.02985	0.734196	3.28675	2.40418	2.37247
MFGE8	1.36393	2.57548	1.21155	1.70986e-94	1.15664	1.4705	1.25391	2.6639	2.53747	2.74198
MT1E	1.26443	2.40269	1.13827	3.46404e-51	1.24931	1.18136	1.39645	3.47191	2.3055	2.54575
MT1M	1.07345	2.10723	1.03378	1.42121e-44	0.711095	0.910092	1.4096	2.31654	1.97624	2.61327
MTHFD2	0.636905	1.6992	1.06229	3.4818e-74	0.379956	0.693193	0.634756	1.88659	1.66222	1.8399
MT-RNR2	6.05554	7.17649	1.12095	6.45054e-103	4.74759	6.59506	5.02421	6.40652	7.3511	5.91257
MUSTN1	1.1063	3.19017	2.08387	4.07914e-214	0.434759	1.46346	0.560036	3.40539	3.21406	3.00262
NDUFA4L2	0.595065	2.1583	1.56324	2.16951e-64	0.378599	0.635968	0.605547	3.14637	1.79443	3.12457
NOTCH3	0.572322	1.78569	1.21337	3.73695e-105	0.247786	0.734523	0.39376	1.46858	1.74552	2.03184
NTRK2	0.526089	1.69477	1.16868	1.86256e-96	0.285305	0.613757	0.463177	1.95442	1.63584	1.91732
PDLIM1	0.820312	2.41997	1.59965	1.29317e-170	0.238123	1.10277	0.452772	1.87809	2.46704	2.25826
PLN	1.26088	3.3985	2.13762	9.22036e-205	0.268943	1.6988	0.554148	2.52492	3.50564	2.87302
RAMP1	0.946251	2.05399	1.10774	7.57225e-81	0.838357	1.1694	0.538544	1.52931	2.20377	1.0356
RERGL	1.63902	3.94322	2.30419	4.35325e-199	0.548374	2.17247	0.560812	3.78218	4.07297	3.02932
RGS5	1.19163	3.2529	2.06127	5.3299e-74	0.805797	1.12782	1.40908	4.33201	2.66068	4.58672
SNCG	1.64869	3.64813	1.99943	9.06104e-154	0.884501	1.99385	1.16964	3.81052	3.73112	3.05911
SORBS2	0.87206	2.72842	1.85635	1.53434e-185	0.174844	1.20118	0.417109	2.12042	2.7825	2.53463
TAGLN	5.26557	6.99178	1.72621	4.98999e-182	5.62252	5.54707	4.36843	6.53128	7.11673	6.22036
TINAGL1	0.70804	2.34784	1.6398	1.03983e-176	0.363161	0.846376	0.584701	2.57617	2.22424	2.82535
TMEM110-MUSTN1	0.987767	2.97111	1.98334	2.26238e-192	0.464571	1.28948	0.548307	3.40539	2.95189	2.96184
TPM2	4.76462	6.03987	1.27525	2.36372e-128	5.46167	4.79062	4.30545	6.34171	6.13233	5.31226
TPPP3	0.381067	1.39194	1.01087	7.71526e-35	0.245812	0.347289	0.48262	1.86613	1.02946	2.44696
VIM	4.9828	6.06655	1.08375	4.64009e-124	4.88494	5.08855	4.83225	5.31282	6.21272	5.15099

### Sheet: Immune cells
Table S6: Differential gene expression analysis of perivascular cells compared toPMCs and of immune cells compared to all other cell clusters
Differential gene expression analysis												Pathway analysis
Gene	Immune cells	Rest of the cells	Log2foldchange	pvalue	Immune cells Cr1	Immune cells Cr2	Immune cells Cr3	Rest Cr1	Rest Cr2	Rest Cr3		Pathways	pvalue	Ratio	zscore
ABRACL	1.5403	0.500898	1.0394	2.92644e-25	0.894724	1.4274	1.73442	0.195137	0.84497	0.319813		EIF2 Signaling	44	0.188	5,099
AC074117.1	0.808767	2.09928	-1.29051	2.66544e-10	0	0.906742	0.758636	2.9714	1.14635	1.5443		CTLA4 Signaling in Cytotoxic T Lymphocytes	15	0.169
AC091951.1	0.0850636	1.38179	-1.29673	4.12849e-05	0	0.0495664	0.139908	1.72622	0.192829	1.85248		Cytotoxic T Lymphocyte-mediated Apoptosis of Target Cells	14.6	0.324	2,236
ACAP1	2.3247	0.3413	1.9834	3.72896e-108	2.62579	2.43967	2.11207	0.285791	0.171285	0.574776		mTOR Signaling	13.8	0.0905
ACRBP	0.593687	1.60794	-1.01425	0.000986098	0	0.339376	0.917882	1.89313	0.414504	2.13705		Crosstalk between Dendritic Cells and Natural Killer Cells	13.6	0.157
ACTB	6.22579	4.2342	1.99159	9.91118e-95	5.42927	6.45469	5.96476	3.13252	4.70574	4.38965		Regulation of eIF4 and p70S6K Signaling	12.5	0.102
ADIRF	0.949274	2.8817	-1.93242	2.33945e-15	0.911425	0.833926	1.08964	1.12634	3.4811	3.07474		Communication between Innate and Adaptive Immune Cells	11.8	0.135
AL162231.1	0.39575	1.57491	-1.17916	9.81923e-13	1.15372	0.186928	0.510458	2.03981	0.345802	1.93092		Type I Diabetes Mellitus Signaling	11	0.117	2,646
AL627171.1	1.33506	0.189181	1.14588	6.25597e-32	0.841483	1.72643	0.685016	0.230757	0.205761	0.121489		Antigen Presentation Pathway	10.5	0.231
ALOX5AP	2.05188	0.203319	1.84856	3.1385e-82	1.69461	2.40958	1.46751	0.0731685	0.376716	0.11311		Th1 and Th2 Activation Pathway	9.65	0.0814
ANKRD7	1.52707	3.1665	-1.63942	0.00190779	2.43207	0.610913	2.10251	3.82507	1.30622	3.48478
ANXA1	2.64955	0.698941	1.95061	6.75753e-78	1.72433	2.78259	2.55688	0.247974	1.00407	0.709476
AP001453.3	0.829348	2.13537	-1.30602	0.00343554	2.19902	0.109749	1.20508	2.52657	0.317164	2.74686
APH1B	0.91064	2.08135	-1.17071	0.000347067	1.2127	0.581061	1.21174	2.66509	0.781754	2.31451
APOBEC3G	1.76184	0.331011	1.43083	3.79372e-69	1.84096	2.06355	1.23393	0.156773	0.478255	0.322129
APOD	0.661521	2.00663	-1.34511	2.47615e-06	0	0.704509	0.674842	0.497054	2.59999	2.13216
APOE	1.70273	3.67918	-1.97645	5.1828e-06	0	0.316293	2.61702	2.15972	1.46682	5.08979
ARHGDIB	3.39901	0.724922	2.67409	1.60736e-197	3.54409	3.61035	3.04665	0.283302	1.04522	0.705084
ARL4C	1.07519	0.0241584	1.05103	1.50987e-53	0.696098	1.07037	1.12418	0.0220576	0.00973045	0.043688
ARPC1B	2.52647	0.622434	1.90403	1.52208e-84	2.23273	2.69199	2.32193	0.325193	0.921836	0.507869
B2M	7.34286	4.59523	2.74763	4.18405e-161	7.21052	7.59392	6.96034	3.0635	5.26903	4.58367
BEX3	1.13779	2.62217	-1.48438	1.9423e-23	0	1.29217	1.02723	1.57035	3.22859	2.51973
BIN2	1.49333	0.244923	1.2484	5.83372e-54	1.9399	1.70365	1.07963	0.427098	0.131796	0.162818
BSCL2	0.0898302	1.27229	-1.18246	4.78997e-23	0	0.0358313	0.167263	1.79049	0.659418	1.19551
BTG1	3.8535	1.8766	1.97689	1.37316e-109	4.26586	2.81984	4.54445	1.71272	1.24559	2.50492
C15orf48	0.289279	1.38652	-1.09724	8.50173e-15	0	0.155262	0.475585	1.89136	0.520977	1.51046
C1R	0.143831	1.16521	-1.02138	3.00958e-11	0	0.126047	0.183921	0.563301	1.03603	1.72614
C1S	0.384317	1.62994	-1.24562	2.89673e-13	0	0.328106	0.495021	0.729563	1.59755	2.24587
C5orf47	0.255727	1.31554	-1.05981	2.8331e-13	0	0.226222	0.322401	2.02082	0.562632	1.0033
C5orf58	0.198718	1.58718	-1.38846	7.21596e-14	0	0.189808	0.234014	2.19759	0.54862	1.65406
C8orf88	0.417171	1.45633	-1.03916	3.9801e-13	0	0.186554	0.707385	2.08246	0.545646	1.41923
CABYR	0.419326	1.66464	-1.24531	1.57761e-12	0.700266	0.0429242	0.760859	2.23833	0.33319	1.92465
CALD1	1.13164	3.04388	-1.91224	3.61462e-24	0	1.11263	1.25334	1.91815	3.74212	2.78648
CALM2	2.65904	3.86768	-1.20864	6.65983e-24	2.3189	2.68744	2.66184	4.0461	3.75312	3.79217
CATSPERZ	0.802746	2.04344	-1.24069	0.00156213	2.19902	0.109749	1.15513	2.49286	0.311942	2.57726
CAV1	0.612413	1.93497	-1.32256	2.71876e-16	0	0.706314	0.55176	1.08004	2.49154	1.81032
CAVIN1	0.264577	1.27328	-1.0087	8.00495e-15	0	0.198671	0.374746	0.765903	1.63271	1.24489
CAVIN3	0.531494	1.60568	-1.07419	5.65189e-19	1.2127	0.493859	0.463677	1.50303	1.69728	1.59912
CBX1	0.266306	1.27872	-1.01242	4.27809e-18	0	0.363961	0.164756	1.66248	1.09472	0.98006
CCDC34	0.33511	1.37967	-1.04456	2.16184e-16	1.20017	0.212609	0.330918	2.08946	0.647463	1.03861
CCL3	2.93555	1.13903	1.79651	6.61786e-11	5.42539	2.53082	2.4412	0.321848	1.77212	0.824807
CCL4	4.56227	0.73759	3.82468	8.36185e-105	4.49675	4.91421	3.94211	0.168589	1.27014	0.441745
CCL4L2	2.66812	0.434246	2.23388	1.78214e-29	2.12752	3.05267	2.04263	0.125173	0.817118	0.186447
CCL5	4.94328	0.15558	4.7877	0	4.76176	5.49732	3.66933	0.113265	0.255762	0.0731236
CCN1	0.530449	1.58195	-1.0515	5.21188e-05	0.696098	0.518249	0.523064	0.894989	1.78497	1.88033
CCND3	2.01134	0.34588	1.66546	3.13286e-103	1.88359	2.21121	1.72511	0.221626	0.405271	0.401104
CCT2	1.0363	2.18089	-1.14459	1.31403e-16	0.665169	0.96195	1.16628	2.68166	1.56611	2.1339
CD2	2.62832	0.0823372	2.54598	1.69931e-228	3.11366	2.81226	2.25648	0.0667715	0.0372102	0.1513
CD247	1.32286	0.0142794	1.30858	4.5758e-75	1.73375	1.47987	1.01711	0.0185436	0.0102776	0.0144645
CD27	1.78859	0.0127865	1.7758	1.71977e-116	0.665169	2.24401	1.03616	0.00201879	0.0113187	0.0261846
CD37	2.54088	0.341919	2.19896	9.1665e-115	2.55701	2.57676	2.49119	0.184868	0.44284	0.377047
CD3D	3.19122	0.0329565	3.15826	0	2.31744	3.52687	2.72268	0.029879	0.0387288	0.0292998
CD3E	2.50189	0.0119587	2.48993	1.73572e-231	1.91197	2.69608	2.28212	0.00238467	0.0128148	0.021286
CD3G	1.90585	0.00887788	1.89697	2.03311e-153	2.72351	1.95103	1.68697	0.00594006	0.0094305	0.0114034
CD44	2.25084	0.265831	1.98501	2.59553e-106	1.84024	2.3408	2.1764	0.0780889	0.391057	0.298859
CD48	2.08638	0.049779	2.0366	2.72662e-153	1.72678	2.15009	2.04368	0.0184459	0.086593	0.0383642
CD52	3.73218	0.118942	3.61324	2.6385e-293	3.27586	3.59941	3.932	0.0494359	0.105279	0.206599
CD53	1.80995	0.12942	1.68053	3.71155e-77	2.13357	2.18198	1.04593	0.0181433	0.270489	0.0652967
CD69	3.46383	0.10857	3.35526	1.10591e-227	3.19852	3.38029	3.59388	0.111996	0.108605	0.104785
CD7	1.96336	0.0260106	1.93735	3.0644e-132	2.39023	2.0915	1.70404	0.0270614	0.0297344	0.0203415
CD8A	1.74461	0.0113402	1.73327	1.49774e-99	0	2.29542	0.727566	0.0139381	0.0150321	0.0040151
CD8B	1.85909	0.00643506	1.85266	2.05199e-99	0.671059	2.34228	1.02768	0.00334119	0.00902317	0.00666608
CFL1	3.97278	2.80988	1.1629	8.52102e-59	3.61799	4.11599	3.81175	2.52441	3.02926	2.80522
CKB	0.956925	2.03194	-1.07502	1.56973e-27	0.911425	0.943934	0.979244	1.89315	2.13232	2.05013
CKS2	0.721277	2.02383	-1.30255	2.26972e-13	0.689384	0.47266	0.991971	2.72717	1.25731	1.72787
CLEC2B	1.39802	0.355038	1.04298	1.12501e-28	1.62182	1.58774	1.07127	0.0830118	0.516701	0.416692
CLEC2D	1.41357	0.229884	1.18369	7.8859e-46	1.81841	1.51274	1.20616	0.23001	0.195182	0.270666
CLEC3B	0.191096	1.33849	-1.1474	0.00472898	0	0.320946	0.0313108	0.592481	1.74714	1.39988
CLIC1	2.88815	1.52837	1.35978	1.5871e-59	3.04492	3.2309	2.24469	0.868206	1.92897	1.54641
CNN3	0.253851	1.37243	-1.11858	6.98144e-28	0	0.066571	0.489764	0.972254	1.27915	1.79427
COL1A1	0.358274	1.40188	-1.0436	2.08552e-11	0	0.208252	0.567138	0.463912	1.92571	1.38859
COL1A2	0.552909	1.77475	-1.22184	7.11995e-15	0	0.570224	0.590173	0.621557	2.33981	1.80218
COL6A2	0.484758	1.79152	-1.30676	8.21746e-17	0	0.600053	0.380686	0.680551	2.12909	2.13163
COPRS	0.609094	1.73116	-1.12207	2.1143e-18	1.12729	0.415635	0.752821	2.09616	1.04735	1.92437
CORO1A	3.49664	0.198189	3.29845	3.27418e-241	3.21558	3.73047	3.16922	0.0580016	0.370971	0.119425
CORO1B	2.85023	0.347238	2.50299	2.20255e-201	1.63071	3.27712	2.18822	0.182456	0.421425	0.422705
COTL1	1.9763	0.438328	1.53797	3.43401e-54	1.97912	0.919063	2.71408	0.449938	0.302879	0.575389
CRIP1	2.99941	1.33936	1.66005	7.67711e-54	2.02254	3.07089	2.99812	0.320742	2.10355	0.837671
CRNDE	0.608565	1.92277	-1.31421	3.78413e-11	0.911425	0.378506	0.821353	2.32024	0.62171	2.38079
CST3	2.07621	3.87584	-1.79963	2.08835e-26	0	2.44717	1.60809	2.87678	4.46472	3.77755
CST7	2.44421	0.0168974	2.42731	2.58237e-170	2.68747	2.95458	1.22749	0.0082824	0.028445	0.0122128
CTSW	1.60275	0.0307049	1.57205	2.32852e-78	2.69239	2.03456	0.293926	0.0490114	0.0228383	0.0200943
CXCR4	3.69541	0.496593	3.19881	9.36579e-192	3.82145	3.9004	3.35851	0.120792	0.859186	0.350906
CXCR6	1.04978	0.00382819	1.04595	1.49074e-40	0	1.59054	0	0	0.0104124	0
CYBA	2.8938	0.752708	2.1411	3.75417e-102	1.88135	3.28853	2.29748	0.272256	1.17775	0.590802
CYTIP	1.39926	0.0503075	1.34896	6.92546e-79	0.841483	1.5324	1.27535	0.0193584	0.0839856	0.0423958
CYTOR	1.44229	0.154699	1.2876	7.56419e-49	1.34816	1.72907	0.979402	0.0813293	0.2062	0.169085
DCN	1.14387	3.41922	-2.27535	6.62003e-12	0	0.998896	1.40042	1.62245	3.62452	4.08883
DCUN1D1	0.881651	1.90175	-1.0201	1.39812e-06	1.16182	0.422683	1.28468	2.32324	0.858798	2.22752
DDIT4	2.77083	1.26754	1.5033	3.44654e-46	2.33284	3.06034	2.35305	0.532829	1.61996	1.40474
DLK1	0.623026	2.73088	-2.10785	2.84398e-10	0	0.76095	0.497925	1.76811	3.01195	3.07575
DOK2	1.19091	0.0656425	1.12526	8.63804e-55	2.28501	1.07115	1.12268	0.0688833	0.0820432	0.0419511
DPEP1	0.555781	2.01591	-1.46013	5.85369e-16	0	0.587965	0.574221	1.0594	2.56278	1.97208
DSTN	1.27049	2.91407	-1.64358	7.69147e-41	0.700266	1.40745	1.14187	2.5249	3.37219	2.60141
DUSP1	2.83305	1.60455	1.22851	2.44773e-17	1.1187	1.08864	3.82802	0.499459	0.701241	2.70627
DUSP2	1.81852	0.274072	1.54444	8.47798e-32	0.894724	0.524463	2.68508	0.0988747	0.0847059	0.622805
DYNLL1	2.39691	3.49166	-1.09475	6.41778e-37	2.25096	2.70875	1.88722	3.70216	3.56915	3.09971
EEF1A1	6.65836	5.60381	1.05456	1.11049e-44	6.65192	6.40187	6.93337	4.78838	6.01995	5.69549
EEF1D	4.11767	2.93553	1.18214	2.98602e-57	4.43042	4.00313	4.21047	2.42061	3.13109	3.13874
EIF5	1.01916	2.41022	-1.39106	1.97277e-27	0	1.35453	0.564856	2.97892	2.25618	1.66426
EMB	1.20779	0.0758383	1.13195	8.25845e-58	0.707199	1.47279	0.847753	0.0509203	0.123393	0.0438782
EMP3	2.44909	1.38975	1.05934	1.8149e-30	2.01968	2.6107	2.26682	0.752718	1.70825	1.51385
ENG	0.769208	2.0088	-1.2396	3.7655e-13	0	0.664531	0.963422	1.30658	2.23639	2.28732
EVI2B	1.31938	0.108488	1.21089	4.70204e-45	0	1.37165	1.36347	0.0226856	0.197153	0.0884013
EVL	2.20275	0.41283	1.78992	5.45981e-101	2.99405	2.29283	1.91906	0.314463	0.529583	0.368544
EXOSC7	0.476991	1.52091	-1.04392	1.23562e-15	0	0.540391	0.446525	1.2143	1.67827	1.61725
FAM229B	1.31645	2.64152	-1.32507	1.66006e-16	2.39249	0.396414	1.8635	3.20186	1.14032	2.98159
FCGRT	0.373478	1.39362	-1.02015	4.04524e-18	0	0.407713	0.372024	0.726051	1.70636	1.54485
FHL2	0.874416	2.35557	-1.48116	2.22665e-19	0	0.792649	1.0512	1.69143	2.59116	2.60309
FKBP2	0.275779	1.34546	-1.06968	1.09144e-22	0	0.456092	0.044059	1.54997	1.37214	1.04415
FMR1NB	0.19569	1.44808	-1.25239	2.31645e-11	0	0.348297	0	1.78397	1.35077	1.1142
FXYD5	2.84496	0.465641	2.37932	1.5635e-143	2.41914	2.79028	2.95771	0.236886	0.696557	0.391065
FXYD6	0.318188	1.50417	-1.18598	1.25779e-19	0	0.287171	0.393058	0.7261	1.67953	1.88003
FYB1	2.00859	0.127253	1.88134	1.9318e-108	2.25167	2.03439	1.93879	0.0530586	0.236366	0.067624
FYN	1.34022	0.159165	1.18106	1.22172e-55	0	1.57113	1.11601	0.0950518	0.195823	0.182347
GADD45G	0.78703	2.06891	-1.28188	1.59676e-10	0	0.984601	0.580071	0.594052	2.43801	2.49596
GAGE12C	0	1.47363	-1.47363	8.89602e-09	0	0	0	2.67179	0.0133794	0.00168395
GAGE12E	0	1.76902	-1.76902	1.40186e-10	0	0	0	3.04897	0.0207401	0.00444714
GAGE12F	0.165519	2.83498	-2.66947	1.5276e-16	0	0.296904	0	3.76644	2.57871	0.575457
GAGE12H	0	1.3025	-1.3025	4.90181e-09	0	0	0	2.44393	0.00173414	0
GAGE12J	0.0681293	1.2018	-1.13367	2.34488e-08	0	0.125508	0	1.90674	0.835811	0.428021
GAGE13	0.0915372	1.69756	-1.60602	6.82279e-12	0	0.167518	0	2.23811	1.7114	0.67793
GAGE2A	0.127939	2.15765	-2.02971	7.77424e-13	0	0.231802	0	3.31215	1.18152	0.211977
GIHCG	0.315613	1.77009	-1.45448	2.39563e-18	0	0.179355	0.506675	2.42722	1.08331	1.5013
GIMAP4	1.64557	0.17326	1.47231	6.0859e-54	1.52719	1.94357	1.16223	0.0763078	0.296653	0.118444
GIMAP7	1.81997	0.136566	1.68341	1.2682e-76	1.86199	2.11051	1.32442	0.0935553	0.1963	0.108638
GLUL	1.07043	2.20088	-1.13045	1.12393e-16	1.14864	0.706946	1.4255	2.38917	1.639	2.50958
GMFG	2.39183	0.263186	2.12864	3.2164e-129	2.53763	2.6	2.04534	0.20998	0.3322	0.234236
GNLY	2.63884	0.0139454	2.62489	1.22853e-38	3.58081	2.60677	2.49902	0.00514147	0.0258699	0.00900457
GOLGA6L2	0.147065	1.52883	-1.38177	0.000743546	0	0.0561509	0.272997	2.03486	0.510024	1.73721
GPR183	1.26616	0.169725	1.09643	5.21587e-22	0	0.680725	1.85627	0.0584115	0.248397	0.188427
GPSM3	2.21903	0.180716	2.03832	3.4816e-126	1.92725	2.18468	2.29522	0.129009	0.264488	0.13079
GSN	0.821846	2.09058	-1.26873	1.98302e-16	0	0.727922	1.00823	1.22856	1.81731	2.85511
GSTM3	2.19342	3.41691	-1.22349	5.63446e-18	1.59315	2.21699	2.22677	3.43894	3.33932	3.48264
GSTM5	0.345469	1.44455	-1.09908	1.94484e-12	0	0.282779	0.459913	0.282662	1.66295	1.93471
GYPC	1.75193	0.675948	1.07598	5.64199e-32	2.00995	1.80734	1.63791	0.289796	0.88071	0.775194
GZMA	3.08695	0.0114014	3.07555	9.0811e-215	3.13746	3.7019	1.40646	0.00305338	0.024553	0.00446049
GZMH	2.40297	0.0113312	2.39164	7.82232e-122	0	3.05858	0.955017	0.0132376	0.0165068	0.0029536
GZMK	2.39312	0.00808769	2.38504	9.40471e-140	1.17968	2.99563	1.09986	0.00171578	0.017387	0.00371457
GZMM	1.7053	0.0123863	1.69291	1.10015e-118	1.66427	2.004	1.20694	0.00708417	0.0193721	0.00967281
HCLS1	1.13197	0.1219	1.01007	6.15051e-28	1.28984	1.28743	0.877963	0.0237876	0.242134	0.0726228
HCST	3.15703	0.260384	2.89664	2.14185e-174	3.39239	3.57931	2.26696	0.137546	0.429174	0.16909
HIST1H4C	0.567883	1.89486	-1.32697	3.97247e-13	0.689384	0.292084	0.845532	2.75122	1.05141	1.28004
HLA-A	4.47515	2.57693	1.89822	1.16136e-117	4.6016	4.81221	3.85285	2.11876	2.86429	2.61901
HLA-B	5.06645	2.45485	2.6116	5.0345e-190	4.66796	5.51504	4.23687	2.08209	2.8405	2.26566
HLA-C	4.62416	1.97524	2.64892	9.71303e-206	4.14952	5.03275	3.92465	1.43996	2.39971	1.86057
HLA-E	3.54781	1.39867	2.14914	4.07907e-113	3.33283	3.75936	3.25282	0.863783	1.66166	1.53014
HLA-F	1.26282	0.175265	1.08755	1.74278e-40	1.85984	1.28608	1.12989	0.162267	0.175067	0.189529
HORMAD1	0.367798	1.69191	-1.32412	1.59519e-09	0	0.106221	0.681244	2.3611	0.791064	1.57049
HSBP1	0.768325	2.1174	-1.34907	4.10738e-42	0	0.862462	0.720479	2.39752	1.8662	2.05849
ICAM3	1.56065	0.123042	1.43761	5.8981e-89	1.77007	1.57455	1.51237	0.0981121	0.124402	0.148098
ID2	2.90911	0.782875	2.12623	1.22811e-87	2.49867	3.19577	2.49371	0.497559	0.943157	0.857693
IFI27	0.854015	2.30769	-1.45367	1.03076e-10	0	1.08634	0.591893	1.35711	3.05813	1.79271
IFITM1	3.47384	1.69366	1.78018	2.13058e-50	4.64699	3.63585	2.92346	0.814036	2.0802	1.86401
IFITM3	1.29111	2.78652	-1.4954	2.52294e-17	0	1.51809	1.07081	1.50889	3.35438	2.86536
IFNG	1.32302	0.00318791	1.31983	1.08754e-50	0	1.33899	1.41293	0	0.00248848	0.0074964
IFT22	0.297771	1.55252	-1.25475	2.82143e-29	0	0.39687	0.197724	2.13664	0.82993	1.45279
IGF1	0.449086	1.6372	-1.18811	6.90233e-06	0	0.643063	0.214618	0.473541	2.26201	1.55865
IGF2	0.0306655	1.27212	-1.24145	9.75591e-10	0	0.0571113	0	0.471899	1.54177	1.55305
IGFBP5	0.476331	1.59118	-1.11485	0.000395915	0	0.333538	0.687946	0.270876	1.98463	1.94006
IGFBP6	0.900045	2.34882	-1.44877	1.10301e-11	0.700266	0.954443	0.852424	1.54523	2.57369	2.68342
IGFBP7	2.53424	4.55685	-2.02261	2.86612e-21	0.841483	0.923258	3.50159	3.58562	3.73395	5.59934
IKZF1	1.2971	0.0695897	1.22751	4.64135e-60	1.17169	1.20609	1.42078	0.0740735	0.0726225	0.0609979
IL2RG	1.65191	0.0233905	1.62852	6.2944e-117	1.2777	1.82161	1.45004	0.0162992	0.0307326	0.0221858
IL32	4.34871	0.570268	3.77845	1.20221e-299	3.79609	4.74264	3.70036	0.267447	0.823826	0.531772
IL7R	1.98005	0.0160763	1.96397	4.51031e-114	0.700266	1.53722	2.48273	0.00449721	0.0313709	0.0100152
INCA1	0.0959061	1.18714	-1.09124	1.51688e-18	0	0.0936871	0.11083	1.87677	0.590979	0.756902
ISG20	1.92065	0.170521	1.75013	5.91896e-103	1.58026	1.95985	1.90921	0.153397	0.0985186	0.270523
ITGB2	2.21236	0.224155	1.98821	8.70649e-97	1.98189	2.61538	1.48735	0.030357	0.460068	0.106831
IZUMO4	1.43536	2.6953	-1.25994	0.000236768	1.52499	0.77827	1.98328	3.38952	0.840381	2.96146
KDELR2	1.10075	2.15178	-1.05103	1.23561e-21	0	1.17421	1.1047	2.5797	1.64301	2.12792
KLF6	3.15449	1.37625	1.77824	1.03227e-63	2.88195	3.10398	3.24776	0.795891	1.81053	1.28028
KLRB1	2.89831	0.0134781	2.88483	6.31368e-114	3.74759	2.67561	3.00792	0.00110183	0.0248494	0.0130834
KLRD1	1.37535	0.0298121	1.34554	1.00974e-35	2.42261	1.00877	1.57551	0.0513814	0.0163183	0.0223786
KPNA2	0.538644	1.78118	-1.24254	3.47367e-18	0.671059	0.441136	0.638193	2.3657	0.865078	1.81655
KRBOX1	0.518614	1.88047	-1.36186	1.65389e-22	0.700266	0.438326	0.591784	2.38813	1.25824	1.82854
LAPTM4A	1.86833	2.89459	-1.02626	1.59556e-25	2.47231	1.85397	1.78618	2.56944	2.88829	3.18746
LAPTM5	2.5495	0.27281	2.27669	1.56114e-115	1.88065	2.68481	2.43257	0.0614312	0.501621	0.184203
LCK	1.94683	0.0556854	1.89115	8.39064e-128	2.546	2.1519	1.50501	0.118373	0.028109	0.0184827
LCP1	1.42074	0.147633	1.2731	8.15147e-53	1.64644	1.51556	1.25339	0.166716	0.124876	0.154022
LDHC	1.09788	2.44931	-1.35144	0.00010169	1.62258	0.397079	1.6212	3.03036	0.974733	2.75339
LIMD2	2.22844	0.266892	1.96155	1.16946e-122	2.57024	2.12177	2.3079	0.260665	0.28657	0.249575
LINC00467	1.10039	2.61663	-1.51624	1.73406e-13	1.15393	0.38878	1.68116	3.34724	0.773897	2.82418
LSP1	1.85798	0.563006	1.29498	5.19449e-34	0	2.18292	1.48098	0.147077	0.771338	0.680415
LTB	3.12721	0.0768033	3.05041	1.24371e-172	3.0032	2.35599	3.75312	0.0652999	0.0343144	0.138617
LY6K	0.239887	1.62204	-1.38215	8.82853e-11	0	0.205814	0.310373	2.44883	0.780991	1.09068
MAEL	0.684547	1.88415	-1.1996	9.27473e-15	0	0.448739	0.998776	2.49851	0.907056	1.9088
MATK	1.15156	0.092958	1.0586	1.01629e-48	0.894724	1.32627	0.926952	0.110406	0.0471432	0.127989
MEA1	0.790732	1.80746	-1.01673	5.36527e-25	0	0.715186	0.955322	2.10028	1.26233	1.99112
MEG3	0.314648	2.32364	-2.009	2.55305e-32	0	0.423787	0.201585	1.50813	2.80723	2.30673
MEIOB	0.0243256	1.13692	-1.1126	1.00514e-10	0	0.0453892	0	1.73289	0.547651	0.900279
MGP	1.52959	3.43332	-1.90372	4.15644e-16	1.16182	1.63646	1.42585	2.16626	3.98119	3.54107
MLF1	1.42483	2.87667	-1.45184	2.92509e-16	1.86766	0.958592	1.81219	3.62726	1.46523	2.89381
MORN2	0.818044	1.85359	-1.03555	1.30019e-16	1.13642	0.353903	1.22007	2.40835	0.949612	1.92777
MRVI1-AS1	0.927751	1.97683	-1.04908	3.03018e-07	1.15393	0.246466	1.4754	2.55578	0.478762	2.29187
MYH11	0.789732	2.41601	-1.62628	6.05954e-11	0	0.841084	0.802107	1.95169	2.79298	2.32417
MYL12A	3.76948	1.97146	1.79803	3.68431e-126	3.68619	3.9924	3.434	1.5623	2.37827	1.77831
MYL9	1.83515	3.56106	-1.72591	1.56635e-09	1.80328	1.96372	1.65567	2.66998	4.14276	3.41041
MYLK	0.255504	1.55876	-1.30326	3.78238e-17	0.945424	0.0395206	0.390997	1.46937	1.70456	1.46449
MYO1F	1.2411	0.153162	1.08794	2.57523e-32	2.4398	1.42541	0.631031	0.106233	0.254313	0.0745291
NFKBIA	2.6217	1.55241	1.06929	1.42975e-18	2.36581	2.12824	3.10065	0.962466	1.64956	1.90999
NKAPL	0.213718	1.21403	-1.00032	1.20055e-17	0.911425	0.260811	0.02255	1.92182	0.467011	0.890978
NKG7	3.24145	0.0192009	3.22225	7.4967e-161	4.05781	3.66563	2.12392	0	0.0323311	0.024004
NNT-AS1	1.04668	2.55602	-1.50934	3.19813e-18	1.38451	0.894273	1.17675	3.46956	1.61887	1.85636
NPC2	1.44352	2.46626	-1.02274	3.93635e-26	0.911425	1.65803	1.18213	2.16503	2.80482	2.29022
NR2F2	0.361083	1.36828	-1.0072	3.34636e-14	0	0.280752	0.496788	0.768118	1.57645	1.6105
NR4A2	1.38642	0.277275	1.10914	2.7762e-29	1.28984	1.58612	1.09588	0.166824	0.175078	0.495189
NUPR1	0.887606	2.1503	-1.2627	3.29105e-16	0.841483	0.596669	1.1967	1.30324	2.54784	2.28744
OBSL1	0.909842	2.10894	-1.1991	3.03173e-16	1.24953	0.65817	1.13764	2.49091	1.17153	2.42875
OCIAD2	1.5254	0.372101	1.1533	1.57305e-44	1.17968	1.76861	1.18863	0.195978	0.573145	0.289254
OSR2	0.608644	2.32849	-1.71985	1.57227e-19	0	0.648971	0.621036	1.13622	2.74672	2.59819
PAGE2B	0.143948	1.33087	-1.18692	7.10351e-17	0	0.0991715	0.216708	1.95496	0.827424	0.948151
PCED1B-AS1	2.39366	0.065047	2.32861	4.16414e-153	0.696098	2.65038	2.14242	0.0110162	0.113375	0.0633257
PDCD5	1.10659	2.11902	-1.01244	9.55693e-19	1.59675	1.06955	1.07685	2.65195	1.62241	1.91104
PDXK	1.33661	2.34811	-1.0115	0.000767497	0.689384	0.922665	1.78872	2.8761	1.10457	2.63242
PENK	0.439826	2.06763	-1.6278	1.02634e-19	0	0.396993	0.540161	1.42953	2.27483	2.33354
PFN1	4.46717	2.59424	1.87293	7.04762e-127	4.06996	4.59028	4.34213	2.50131	2.75999	2.47487
PHF7	1.55855	2.99426	-1.43571	6.03245e-12	2.52532	0.619396	2.13404	3.69954	1.2179	3.22114
PIK3IP1	1.40634	0.375525	1.03082	4.00548e-33	0.911425	1.51346	1.31543	0.383194	0.414712	0.317935
PLAC9	0.407496	2.04623	-1.63874	6.71596e-23	0	0.258847	0.619257	0.856161	2.39616	2.40193
PLP2	2.01515	0.654828	1.36032	1.11495e-51	1.87417	2.10656	1.9075	0.250026	0.92936	0.673182
PLPP3	0.270822	1.64784	-1.37702	8.53103e-12	0	0.253143	0.324728	0.756963	1.79444	2.1045
PPP1CA	2.0296	0.892769	1.13683	1.68407e-42	0.689384	2.34634	1.64044	0.899113	1.01033	0.728605
PPP1R14A	0.551008	1.98043	-1.42942	3.06345e-22	0	0.506248	0.663173	1.32877	2.41964	1.92928
PPP1R18	1.56958	0.25112	1.31846	1.56262e-51	1.78398	1.73284	1.29199	0.164029	0.252807	0.338436
PPP2R5C	1.69755	0.549993	1.14756	5.30248e-60	0	1.83685	1.63903	0.55949	0.47376	0.627374
PRDM1	1.05936	0.0524209	1.00694	4.76691e-41	1.34389	0.764454	1.33335	0.0314621	0.0596485	0.0662487
PRF1	1.0673	0.00191442	1.06539	1.91157e-47	0	1.51504	0.33173	0	0.00500546	0.000252101
PROCA1	0.651609	1.7486	-1.09699	9.98269e-08	1.88728	0.204246	0.872393	2.32068	0.487741	1.98148
PRPS2	0.755478	1.84871	-1.09323	2.93324e-07	0	0.721491	0.870934	1.17653	1.88723	2.30597
PRR13	1.83894	0.78229	1.05665	2.59468e-43	1.51173	1.83185	1.88561	0.533797	0.933805	0.836536
PRSS21	0.463192	1.52836	-1.06517	1.16788e-12	0	0.520936	0.439126	2.0773	0.936994	1.38067
PRSS50	0.0427793	1.22229	-1.17951	1.49729e-14	0	0.0696134	0.0131736	1.83062	0.714113	0.878633
PSMB8	1.50793	0.431923	1.07601	1.74019e-35	0.665169	1.86084	0.996699	0.180913	0.57135	0.503868
PSMB8-AS1	1.10754	0.0925428	1.015	1.52094e-38	1.54719	1.12625	1.01299	0.0317532	0.145186	0.0924874
PSMB9	1.96009	0.483902	1.47619	2.63256e-60	2.07974	2.23939	1.47418	0.242173	0.645731	0.518627
PSME1	2.29715	1.11559	1.18155	8.96338e-41	1.13642	2.3901	2.278	0.518475	1.33372	1.34409
PTGDS	5.32942	7.93068	-2.60126	5.15535e-19	2.36038	5.37015	5.437	6.17393	8.57947	8.04119
PTN	0.539261	1.56339	-1.02413	1.04475e-09	0	0.645225	0.454364	0.472595	1.98978	1.77956
PTPN7	1.26165	0.112426	1.14923	1.64028e-49	0.945424	1.40832	1.0906	0.0616915	0.209026	0.0442177
PTPRC	1.99909	0.093055	1.90603	5.32218e-112	1.89129	2.26967	1.57283	0.0185879	0.189378	0.0509367
PTPRCAP	1.90813	0.00501538	1.90312	3.11634e-127	0	2.25819	1.47955	0	0.000794872	0.0155312
RAC2	2.12744	0.0572915	2.07015	8.90905e-136	1.66136	2.38562	1.77672	0.0178979	0.107818	0.0372427
RARRES2	0.352833	1.35427	-1.00144	1.81939e-16	0	0.332759	0.417959	0.73727	1.62242	1.53288
RARRES3	2.17311	0.391107	1.78201	2.0283e-99	1.66722	2.38733	1.90936	0.108252	0.586067	0.417973
RBAKDN	0.516674	2.25281	-1.73613	2.21284e-05	0	0.173617	0.907909	2.68383	0.3701	2.84053
RCN2	0.435274	1.44227	-1.00699	7.23235e-12	0	0.16851	0.758538	1.94221	0.418711	1.66119
REXO5	0.316591	1.42492	-1.10833	3.302e-11	0	0.109732	0.576672	1.71572	0.455724	1.85666
RGS1	2.11564	0.743326	1.37232	1.93464e-32	0	2.30883	1.98986	0.0975938	1.26776	0.529845
RGS10	1.63479	0.395759	1.23903	5.00767e-39	0.671059	1.68682	1.65854	0.156316	0.651054	0.294588
RHEB	0.867435	1.99384	-1.1264	1.34285e-20	1.18733	0.89054	0.788468	2.55278	1.5854	1.64094
RHOB	0.279743	1.34498	-1.06524	3.12254e-16	0	0.0291593	0.576149	0.80113	1.07629	1.97516
RHOH	1.2314	0.020596	1.2108	6.16279e-71	0	1.38066	1.1345	0.010485	0.0235179	0.0280115
RNF114	1.15409	2.19603	-1.04194	3.84279e-13	1.52499	0.719338	1.52829	2.73137	1.22997	2.33537
ROPN1L	1.3186	2.52101	-1.20241	0.000169951	1.2777	0.69011	1.8623	3.1899	0.844054	2.77116
RPL10	6.90056	5.42055	1.48	3.95522e-65	7.12813	6.83354	6.95155	4.34891	5.88926	5.56641
RPL10P9	4.57526	2.8003	1.77496	2.16612e-21	0	0.106754	5.80982	0.0583064	0.0312638	4.36551
RPL11	5.89904	4.62162	1.27741	1.92669e-74	6.00952	5.59424	6.20288	4.15662	4.83654	4.76658
RPL13	6.59717	5.51475	1.08242	9.36944e-75	6.49151	6.47731	6.74999	5.36131	5.63807	5.51748
RPL13A	6.45039	5.33166	1.11873	1.26428e-46	6.79055	6.27233	6.60675	4.58732	5.7537	5.37112
RPL14	4.78612	3.43389	1.35223	2.75522e-77	5.38798	4.71861	4.77305	3.2837	3.70416	3.21346
RPL17	5.04994	3.68135	1.36859	7.22084e-48	4.78	4.87269	5.27766	3.0534	4.04364	3.73639
RPL18A	5.72268	4.5314	1.19128	4.4751e-54	5.80568	5.49525	5.96118	3.92412	4.85801	4.62459
RPL19	5.86868	4.74332	1.12536	1.06884e-76	6.1249	5.72056	6.00618	4.58388	4.91912	4.68008
RPL21	5.98902	4.50023	1.48879	2.12729e-70	5.97635	5.74765	6.25112	3.77629	4.88554	4.58325
RPL23A	5.3985	3.86167	1.53683	8.682e-103	5.63499	5.02014	5.74705	3.53891	3.76534	4.23633
RPL26	5.54136	4.35198	1.18939	2.41306e-70	5.66184	5.46845	5.61445	3.8245	4.73562	4.30035
RPL27	4.36026	3.21282	1.14744	2.31051e-59	4.6191	4.16661	4.54392	2.75013	3.47277	3.29672
RPL27A	5.82142	4.06325	1.75818	4.71358e-126	5.84152	5.81817	5.82295	3.40133	4.43815	4.12207
RPL28	5.85043	4.13589	1.71454	4.44357e-190	5.58199	5.88294	5.84019	3.86827	4.28935	4.20433
RPL30	5.40394	4.11655	1.28739	5.32598e-94	5.27379	5.38116	5.44858	3.62135	4.41167	4.17553
RPL31	4.86104	3.69596	1.16507	8.57675e-67	4.93544	4.62228	5.11099	3.063	3.86484	4.00226
RPL32	6.07587	4.98994	1.08593	6.95741e-58	6.33581	5.66785	6.44421	4.72403	5.07734	5.13758
RPL34	5.51404	4.23222	1.28182	7.67587e-63	5.49508	5.11592	5.90555	3.49989	4.45304	4.53485
RPL36A	3.55918	2.39715	1.16203	2.28846e-29	2.41703	3.07797	4.08151	1.44789	2.69269	2.71902
RPL37	3.90105	2.65067	1.25038	1.71371e-71	4.0826	3.68912	4.1128	2.18746	2.80206	2.87129
RPL39	4.71126	2.94757	1.76369	3.01534e-93	4.36495	4.34779	5.10555	1.66376	3.33318	3.29355
RPL41	6.38657	5.00707	1.37949	1.61913e-69	6.26978	6.12185	6.6802	4.09124	5.27222	5.34929
RPL6	5.06084	3.9826	1.07823	1.30053e-52	4.9356	5.04887	5.09153	3.3601	4.38685	3.96855
RPL9	5.11797	4.0255	1.09247	3.52352e-47	3.93224	4.87681	5.46429	2.74071	4.39674	4.3895
RPLP2	6.03138	4.50613	1.52525	2.27452e-136	5.89067	5.87952	6.22121	4.22756	4.66496	4.57708
RPS10	4.62814	3.60175	1.02639	1.65559e-49	4.81526	4.32038	4.92546	3.29071	3.73224	3.73489
RPS14	6.13732	4.72896	1.40836	2.60033e-101	6.56271	5.96544	6.27417	4.37315	4.97687	4.74497
RPS15	5.49392	4.42994	1.06398	6.63723e-60	5.0422	5.3239	5.73043	3.9207	4.62867	4.62555
RPS15A	5.91851	4.41895	1.49956	7.18779e-110	5.99394	5.71198	6.13817	3.97844	4.58253	4.60962
RPS16	5.10441	4.0773	1.0271	5.95284e-51	5.32352	4.95782	5.2455	3.79298	4.34859	3.99483
RPS19	6.04572	4.78389	1.26183	2.29197e-62	6.1034	5.80409	6.30024	4.73205	4.80639	4.81165
RPS2	6.18113	5.12093	1.06019	3.65591e-45	6.38631	5.98679	6.37271	5.09918	5.28614	4.9191
RPS21	3.28467	2.28202	1.00264	9.87134e-36	3.32596	3.09293	3.49406	2.02108	2.41272	2.3735
RPS25	5.21515	3.93133	1.28382	6.13034e-86	4.91455	5.00157	5.48004	3.51748	3.98423	4.22579
RPS26	3.78939	2.64662	1.14277	9.87209e-32	4.92633	1.44699	4.6964	2.79822	1.55062	3.25395
RPS27	5.61418	3.80673	1.80745	9.06759e-174	5.50753	5.34729	5.90871	3.44332	3.83284	4.09414
RPS27A	6.1629	4.78981	1.37309	1.46473e-94	6.16309	5.98422	6.36423	4.38385	5.07637	4.79155
RPS28	4.84293	3.34705	1.49589	3.02508e-82	4.68433	4.56126	5.15522	2.62571	3.64619	3.54829
RPS29	3.2744	1.68048	1.59392	3.13233e-118	3.51936	2.96913	3.56242	1.54217	1.65102	1.84919
RPS3	5.93427	4.4666	1.46767	8.60938e-91	6.19903	5.89371	5.94758	3.98692	4.85445	4.36929
S100A4	4.54098	1.73266	2.80831	3.24019e-158	3.84858	4.65713	4.45496	0.710744	2.14808	1.93299
SCCPDH	1.06014	2.18018	-1.12003	3.39237e-11	1.30635	0.758249	1.34512	2.72496	1.01643	2.40714
SCML1	0.128321	1.35249	-1.22417	9.15838e-15	0	0.165706	0.0953299	1.85437	1.08912	0.935094
SELENOP	0.527051	2.02901	-1.50196	6.76197e-21	0.689384	0.386241	0.669742	0.736337	2.38398	2.41526
SEPT1	1.29519	0.247078	1.04811	5.64329e-36	0.700266	1.50346	1.0515	0.141309	0.278324	0.318154
SERF1A	0.146917	1.26515	-1.11824	3.57519e-23	0	0	0.332357	1.67572	0.609129	1.38106
SERF1B	0.120269	1.22653	-1.10626	2.04042e-23	0	0	0.275124	1.61948	0.585588	1.35502
SERPINE2	0.444852	1.44594	-1.00109	5.85803e-12	0.945424	0.408873	0.411802	0.818341	1.42973	1.92905
SERPINF1	1.09289	2.59271	-1.49982	4.4433e-12	0.665169	1.43682	0.552247	1.20517	3.10888	2.79721
SFRP1	0.214018	1.22013	-1.00611	3.43634e-09	0	0.0625985	0.410824	0.317003	0.983297	1.97718
SFRP4	0.419909	1.55845	-1.13854	2.33039e-06	0	0.479109	0.389604	0.652388	1.78954	1.93443
SH3BGRL3	3.97078	1.28207	2.6887	4.08411e-236	3.5473	3.992	3.9912	0.746387	1.65251	1.25811
SIT1	1.70713	0.00899505	1.69814	5.9788e-138	0	1.96206	1.45962	0	0.0140225	0.0126621
SLA	1.22493	0.0432718	1.18166	8.89894e-54	2.34685	1.11065	1.14158	0.00851503	0.0866181	0.0273297
SMC1B	0.161903	1.4939	-1.332	3.0051e-13	0	0.233842	0.0851113	2.12982	1.10122	0.948178
SMC3	0.854177	2.14764	-1.29346	9.32691e-08	0	1.13833	0.493172	2.72365	1.91618	1.51478
SMOC2	0.274187	1.2838	-1.00961	2.36667e-14	0	0.179493	0.41738	0.814	1.50815	1.42012
SPA17	0.652663	1.66188	-1.00922	1.34672e-08	0.707199	0.158436	1.10461	2.30661	0.537777	1.72031
SPARC	1.005	2.08372	-1.07872	1.49118e-14	0	1.12311	0.940105	1.25375	2.53389	2.13093
SPARCL1	0.689729	2.3778	-1.68808	2.9032e-16	0	0.789301	0.627667	1.45467	2.97303	2.22047
SPATA22	0.188099	1.766	-1.5779	9.14155e-17	0	0.121145	0.291513	2.26282	0.835628	1.93908
SPATA8	0.514285	1.76406	-1.24978	0.000214445	0	0.237957	0.851575	2.34433	0.646708	1.9187
SPINK2	1.18022	2.68686	-1.50664	1.0251e-06	0.665169	0.889711	1.52937	3.22305	1.33176	3.00521
SPINT2	0.531209	1.70977	-1.17856	2.78241e-19	1.28984	0.50864	0.425507	2.13258	1.40461	1.49189
SPOCK2	1.45492	0.213494	1.24142	2.68913e-53	0.841483	1.63345	1.2639	0.103359	0.362635	0.136818
SRGN	3.35759	0.648063	2.70953	1.15621e-147	3.72699	3.32456	3.34438	0.271963	0.883189	0.698694
STK17A	1.63159	0.291359	1.34024	8.74222e-73	2.67016	1.5039	1.58894	0.4405	0.124016	0.311316
STK4	1.78557	0.445203	1.34037	4.03815e-59	1.34816	1.83312	1.77277	0.556574	0.486381	0.256741
STMN1	1.52691	2.7042	-1.17728	1.02408e-15	0.841483	1.47305	1.66001	3.2537	2.24877	2.42263
SYCP1	0.148759	2.28908	-2.14032	1.08407e-11	0	0.238869	0.0440061	3.35145	1.18333	1.17653
SYCP3	0.234139	1.68882	-1.45468	6.33888e-13	0	0.317455	0.149747	2.38419	1.20613	1.11023
TBC1D10C	1.92947	0.0206614	1.90881	3.29096e-144	1.87828	2.12558	1.63851	0.0081508	0.025329	0.0285493
TCEAL4	0.835563	2.11211	-1.27655	4.49904e-22	0	0.942863	0.774114	1.46771	2.46866	2.1867
TCP10L	0.641421	1.71315	-1.07173	7.81612e-06	1.55475	0.27344	0.872578	2.37328	0.412139	1.8337
TCP11	1.0743	2.35181	-1.27751	7.93582e-07	1.50858	0.456646	1.56156	3.04913	0.664959	2.56278
TDRG1	0.0955529	1.20727	-1.11171	2.57899e-05	0.911425	0.0551759	0	2.09942	0.367585	0.474424
TEX101	0.319333	1.89027	-1.57094	3.35132e-07	0	0.426574	0.209643	2.62825	1.37435	1.23842
TEX30	0.646401	2.38431	-1.73791	2.62868e-20	0	0.538823	0.835025	3.17043	1.3451	2.11954
TIMP1	2.10844	3.16098	-1.05254	6.99761e-05	0	2.3	1.98503	1.80242	3.84101	3.065
TIMP2	0.527839	1.71359	-1.18575	1.04096e-21	0	0.533202	0.577939	1.23687	1.95923	1.82706
TIMP3	0.587457	1.73406	-1.1466	8.59775e-13	0	0.509401	0.739987	0.930423	1.82091	2.20926
TMC6	1.10162	0.0789839	1.02264	2.33347e-43	1.58925	0.869175	1.28897	0.0383803	0.111018	0.0833812
TMSB10	5.53696	3.8956	1.64136	2.28534e-88	5.38387	5.49237	5.61053	2.54281	4.49298	3.95482
TMSB4X	7.55755	5.62897	1.92858	6.42416e-88	7.71266	7.57762	7.50932	4.30636	6.12158	5.84452
TNF	1.73889	0.0353152	1.70357	3.02958e-57	0	2.1252	1.21799	0	0.0824573	0.0151739
TPM1	0.694851	2.17484	-1.47999	5.51777e-22	0	0.826312	0.586106	1.68117	2.66869	1.8913
TPM2	1.64152	3.24763	-1.60611	1.11856e-06	0.894724	1.9052	1.31068	2.63266	3.79155	2.96794
TPM3	2.09409	0.887044	1.20705	1.14159e-54	1.12729	2.17451	2.07995	0.762171	1.05861	0.793882
TRAC	3.39011	0.2672	3.12291	7.58158e-279	2.24733	3.61244	3.16817	0.109389	0.364704	0.307369
TRAF3IP3	1.1143	0.0497695	1.06453	3.24567e-52	1.14864	1.0877	1.14335	0.0141664	0.0629104	0.0719265
TRBC1	2.37439	0.0596069	2.31478	2.02702e-109	2.31982	2.36062	2.39881	0.00847807	0.0587199	0.114345
TRBC2	3.43229	0.331771	3.10052	2.08002e-260	2.64817	3.61893	3.2435	0.140359	0.249066	0.598138
TSC22D1	0.774731	1.96274	-1.18801	8.479e-31	0.894724	0.539041	1.01648	1.7497	2.02387	2.0965
TSC22D3	3.7783	1.55509	2.22321	2.71792e-111	3.9212	3.42444	4.1186	0.744628	1.92138	1.71643
TSHZ2	0.449717	1.67857	-1.22885	1.61063e-13	0	0.419144	0.536543	0.813406	2.24161	1.54798
TSPAN3	0.14538	1.16062	-1.01524	8.10369e-33	0	0.129526	0.183259	1.18946	1.07132	1.23192
TSTD1	1.51562	0.51043	1.00519	2.9795e-34	0	1.83374	1.13473	0.554167	0.537335	0.426814
TUBA3C	0.87981	2.02871	-1.1489	9.64394e-11	0	0.413376	1.38058	2.4447	0.810783	2.43578
TUBA3D	0.260701	1.5322	-1.2715	4.61093e-20	0	0.0453892	0.523616	2.01904	0.630221	1.70269
TUBA3E	0.408684	1.43902	-1.03033	3.30476e-15	1.6499	0.193822	0.407661	2.06988	0.523236	1.3971
TUBA4A	2.00403	0.346153	1.65787	5.08967e-74	0.665169	2.17151	1.88516	0.402496	0.106338	0.53769
TUBB4B	1.56921	3.1648	-1.59559	6.07755e-21	1.20782	1.39222	1.80488	3.98462	1.95858	2.93425
TUBG1	0.444361	1.57053	-1.12617	5.46394e-19	0	0.213013	0.737388	2.14589	0.718558	1.57917
TXNIP	3.48759	1.82208	1.66551	2.20472e-65	3.96341	3.40763	3.51355	0.973415	2.2459	1.92116
UAP1	0.0514642	1.10098	-1.04952	1.64404e-31	0	0.0438975	0.0676963	1.42924	0.812635	1.01321
UBL4B	0.722198	1.89276	-1.17056	0.000635171	0.689384	0.218482	1.18881	2.46277	0.441648	2.20298
UCP2	1.57157	0.306583	1.26499	7.31079e-57	1.764	1.48554	1.64984	0.394595	0.264109	0.25757
VAMP8	1.71902	0.379057	1.33996	1.84289e-58	0.671059	1.80892	1.69714	0.309563	0.465262	0.34504
VCX	0.345423	2.06472	-1.7193	5.77213e-16	0.894724	0.452696	0.0940126	2.83041	1.54239	1.33971
VCX2	0.0719747	1.4025	-1.33053	5.92631e-18	0	0.0571113	0.0999085	2.13605	0.755803	0.919301
VCX3A	0.158987	2.6406	-2.48161	1.49997e-21	0	0.22976	0.0834971	3.78921	1.24833	1.40153
VCX3B	0.294612	2.43403	-2.13942	1.42268e-19	0.894724	0.290547	0.199296	3.43252	1.41978	1.50211
VCY	0.305616	2.26538	-1.95977	3.72889e-17	0.75281	0.169939	0.400279	3.21987	1.31452	1.43563
XAGE1A	0.0323549	1.8279	-1.79554	1.04816e-21	0	0	0.0769833	2.61686	1.05635	1.33085
XCL1	1.3938	0.00490736	1.3889	8.6566e-57	2.92803	0.991579	1.48398	0.00487785	0.00484992	0.00500901
YWHAE	0.931578	2.1481	-1.21652	4.29567e-40	1.2777	0.96205	0.837774	2.48815	1.81783	2.0864
ZCWPW1	0.406831	1.83164	-1.42481	2.77483e-10	0	0.487165	0.345762	2.66367	1.2093	1.03146
ZFP36L2	3.17883	1.08678	2.09205	1.40304e-82	2.95433	1.61055	4.08266	0.350894	0.711711	1.86271
ZPBP	0.556096	1.75219	-1.19609	2.22314e-07	1.35951	0.296344	0.712178	2.2443	0.549572	2.0645
