## Supplementary material for "EGR4-dependent decrease of UTF1 is associated with failure to reserve spermatogonial stem cells in infertile men": Table S8

### Sheet: Sheet 1
Table S8: List of regulons obtained from the Scenic analysis plotted in the heatmap in Figure 4.
Cell.type	Regulon	Normal.Regulon.specificity.score	Crypto.Regulon.specificity.score	Normal.binary.proportion	Crypto.binary.proportion	Absolute.binary.proportion.difference	Median.Normal.AUC	Median.Crypto.AUC	AUC.wilcox.test.adjusted.P.value
Undifferentiated spermatogonia	ASCL2_pos	0.309171	0.35007	0.540603	0.881676	0.341073	0.049928	0.0748	1.1e-62
Undifferentiated spermatogonia	EGR4_pos	0.270508	0.290676	0.271462	0.550534	0.279072	0.0737991	0.0993925	1.5e-80
Undifferentiated spermatogonia	HOXC9_pos	0.27034	0.285117	0.37819	0.654889	0.276699	0.0824132	0.105087	2.5e-70
Undifferentiated spermatogonia	DLX5_pos	0.311456	0.327794	0.684455	0.89318	0.208725	0.0746067	0.0901177	7.4e-49
Undifferentiated spermatogonia	HOXB7_pos	0.368594	0.428656	0.811292	0.981101	0.169809	0.0782046	0.113075	2.5e-42
Undifferentiated spermatogonia	TCF3_pos	0.297619	0.30986	0.447796	0.571076	0.123281	0.185546	0.21824	3.7e-14
Undifferentiated spermatogonia	NKX6_2_pos	0.318578	0.335488	0.58314	0.683648	0.100508	0.0240621	0.0295067	2.2e-07
Undifferentiated spermatogonia	POU3F1_pos	0.291197	0.312056	0.446249	0.534922	0.0886729	0.0188758	0.026503	3.2e-09
Undifferentiated spermatogonia	KLF7_pos	0.316217	0.334515	0.83604	0.917831	0.0817905	0.0847579	0.103599	4.1e-19
Undifferentiated spermatogonia	PHOX2A_pos	0.313028	0.31575	0.553751	0.594084	0.0403328	0.0182824	0.0197313	0.089
Undifferentiated spermatogonia	HOXA5_neg	0.273279	0.265041	0.87935	0.858669	0.0206815	0.760796	0.752145	0.02
Undifferentiated spermatogonia	ESX1_pos	0.27272	0.282362	0.358082	0.337716	0.0203663	0.0412549	0.0539804	2e-24
Undifferentiated spermatogonia	NR1D1_pos	0.284984	0.280777	0.668213	0.649959	0.0182545	0.134402	0.130532	0.68
Undifferentiated spermatogonia	CEBPD_neg	0.297341	0.298488	0.947409	0.963024	0.0156147	0.344522	0.352327	7.9e-10
Undifferentiated spermatogonia	TGIF2_pos	0.285061	0.285031	0.529002	0.534922	0.00591962	0.0490231	0.0515687	0.37
Diff.spermatogonia/Preleptotene	E2F1_pos	0.235061	0.222008	0.444816	0.665848	0.221032	0.0740338	0.0894521	3.9e-09
Diff.spermatogonia/Preleptotene	MNT_pos	0.223293	0.214165	0.730769	0.872236	0.141467	0.165873	0.19501	2.5e-14
Diff.spermatogonia/Preleptotene	MLX_pos	0.229696	0.219196	0.700669	0.825553	0.124884	0.0800801	0.0941211	7.3e-07
Diff.spermatogonia/Preleptotene	GMEB1_pos	0.227941	0.209409	0.341137	0.243243	0.0978939	0.135026	0.122448	7e-06
Diff.spermatogonia/Preleptotene	CTCF_pos	0.220987	0.215903	0.908027	1	0.0919732	0.0576014	0.087681	2e-20
Diff.spermatogonia/Preleptotene	YY2_pos	0.224735	0.211647	0.921405	0.995086	0.0736813	0.135689	0.14243	2.4e-05
Diff.spermatogonia/Preleptotene	CTCFL_pos	0.234491	0.217918	0.704013	0.764128	0.0601144	0.137097	0.136316	0.52
Diff.spermatogonia/Preleptotene	HINFP_pos	0.221591	0.202299	0.774247	0.7543	0.0199477	0.137151	0.12134	0.0041
Diff.spermatogonia/Preleptotene	CREB3L4_pos	0.228173	0.208889	0.874582	0.857494	0.0170881	0.0703135	0.06539	0.034
Diff.spermatogonia/Preleptotene	CPEB1_pos	0.217103	0.20541	0.98495	1	0.0150502	0.112268	0.117138	0.00073
Diff.spermatogonia/Preleptotene	PAX6_pos	0.228622	0.2152	0.200669	0.186732	0.0139367	0.0709164	0.0786011	0.3
Diff.spermatogonia/Preleptotene	E2F6_pos	0.21934	0.206904	0.998328	1	0.00167224	0.128071	0.130928	0.027
Diff.spermatogonia/Preleptotene	NFYC_pos	0.219985	0.206357	1	1	0	0.10983	0.109094	0.75
Leptotene	MYBL1_pos	0.226514	0.26372	0.466231	0.33731	0.128921	0.13445	0.120499	8.5e-07
Leptotene	SP8_pos	0.215995	0.263776	0.56427	0.649675	0.0854045	0.0255556	0.0302589	0.0001
Leptotene	CREB5_pos	0.217524	0.247936	0.83878	0.75705	0.0817301	0.0530909	0.0490156	0.00059
Leptotene	HOXC11_pos	0.213715	0.256985	0.211329	0.277657	0.0663283	0.0079605	0.00839611	0.5
Leptotene	HESX1_pos	0.309822	0.377452	0.969499	0.926247	0.0432516	0.437191	0.367673	2.4e-16
Leptotene	ONECUT3_pos	0.224807	0.264524	0.427015	0.402386	0.0246291	0.0307748	0.0211741	0.54
Leptotene	ZNF674_pos	0.24149	0.275992	0.220044	0.209328	0.010716	0	0	0.72
Zygotene	TFDP1_pos	0.244008	0.233686	0.80333	0.695652	0.107678	0.124148	0.108884	5.4e-15
Zygotene	NFYB_pos	0.244937	0.243541	0.80437	0.90524	0.100869	0.156655	0.158345	0.011
Zygotene	KDM5B_pos	0.23584	0.232659	0.864724	0.954292	0.0895678	0.12993	0.127535	0.037
Zygotene	HOXC6_pos	0.276655	0.288412	0.915713	0.981048	0.0653351	0.0886955	0.116184	2.2e-12
Zygotene	DDIT3_pos	0.252237	0.259096	0.849116	0.897436	0.0483204	0.438469	0.504538	6.6e-16
Zygotene	MAZ_pos	0.235341	0.240448	0.972945	0.998885	0.0259403	0.0866189	0.10422	7.5e-42
Zygotene	HOMEZ_neg	0.237335	0.233657	0.888658	0.906355	0.0176969	0.747403	0.742414	0.13
Zygotene	YY1_pos	0.235781	0.235847	0.989594	0.995541	0.00594652	0.12111	0.126823	4.3e-20
Zygotene	HEYL_neg	0.24274	0.238554	0.980229	0.976589	0.0036403	0.976841	0.978622	0.17
Pachytene	ZNF528_neg	0.270505	0.193007	0.849246	0.661905	0.187341	0.780989	0.669732	5.9e-08
Pachytene	PAX8_neg	0.284431	0.198888	0.953769	0.890476	0.0632927	0.6604	0.629867	1.5e-13
Pachytene	PTF1A_neg	0.289062	0.202497	0.956784	0.895238	0.0615458	0.799765	0.816602	0.96
Pachytene	TBP_pos	0.251606	0.192172	0.435176	0.495238	0.0600622	0.143894	0.151134	0.13
Pachytene	ZFP64_neg	0.257553	0.192963	0.98191	0.92381	0.0581	0.921184	0.922529	0.85
Pachytene	RFX2_pos	0.251089	0.19228	1	0.952381	0.047619	0.506101	0.53181	0.0043
Pachytene	LEF1_neg	0.328656	0.212807	0.780905	0.742857	0.0380474	0.45868	0.403232	4.4e-06
Pachytene	PAX3_neg	0.248671	0.189146	0.840201	0.809524	0.0306772	0.258072	0.226804	2.9e-05
Pachytene	BRF2_neg	0.250232	0.189432	0.964824	0.947619	0.0172051	0.441909	0.357119	3.4e-05
Pachytene	FOXM1_neg	0.252771	0.190964	0.986935	0.971429	0.0155061	0.794288	0.735825	3.7e-05
Pachytene	SOHLH2_neg	0.250417	0.191836	0.970854	0.980952	0.0100981	0.674399	0.67355	0.27
Diplotene	GABPA_neg	0.310242	0.206361	0.99719	0.966921	0.0302686	0.787836	0.797301	0.012
Diplotene	ZNF483_neg	0.31692	0.208053	0.987354	0.961832	0.0255216	0.796102	0.817774	0.00086
Diplotene	ETV3_neg	0.34555	0.216413	0.962998	0.969466	0.00646799	0.927928	0.934353	0.0015
Diplotene	MXD4_neg	0.329386	0.209362	0.903044	0.898219	0.00482567	0.606546	0.583836	9.8e-05
Meiotic divisions	NFIL3_neg	0.391584	0.23176	0.894025	0.725683	0.168342	0.673561	0.608126	6.6e-17
Meiotic divisions	TGIF2LX_neg	0.391806	0.231654	0.953283	0.817486	0.135796	0.882792	0.82665	2e-41
Meiotic divisions	E2F7_neg	0.413831	0.23848	0.985001	0.876503	0.108498	0.594779	0.553431	3.7e-14
Meiotic divisions	ZSCAN31_pos	0.410729	0.240373	0.795427	0.696175	0.0992517	0.250589	0.222351	1.3e-05
Meiotic divisions	ZNF607_neg	0.402458	0.234993	0.97074	0.877596	0.0931445	0.860393	0.815174	2.9e-17
Meiotic divisions	LHX4_neg	0.392124	0.232347	0.765675	0.691803	0.0738717	0.518787	0.472126	1.8e-09
Meiotic divisions	ARID3A_neg	0.405311	0.240312	0.845095	0.791257	0.0538378	0.799366	0.79656	0.072
Meiotic divisions	SOX6_pos	0.423496	0.245538	0.755102	0.73224	0.0228616	0.237275	0.226736	0.00043
Meiotic divisions	STAT4_pos	0.437445	0.25271	0.574379	0.586885	0.0125061	0.326616	0.333762	0.095
Early spermatids	RORA_pos	0.341543	0.199329	0.496278	0.735537	0.239259	0.149599	0.256923	4.6e-05
Early spermatids	OVOL1_neg	0.3034	0.184328	0.636476	0.53719	0.0992863	0.484664	0.449641	0.0001
Early spermatids	PKNOX1_neg	0.312343	0.187028	0.889578	0.983471	0.0938929	0.831449	0.861847	1.1e-07
Early spermatids	NR4A1_neg	0.310505	0.186685	0.901365	0.966942	0.0655774	0.760576	0.776708	0.021
Early spermatids	TP73_neg	0.322132	0.188322	0.972705	1	0.0272953	0.751982	0.766961	0.0017
Early spermatids	EVX2_neg	0.314412	0.186835	0.995037	1	0.00496278	0.661786	0.673098	0.12
Early spermatids	NFE2_neg	0.318421	0.187498	0.998759	1	0.00124069	0.804575	0.817744	0.0029
Early spermatids	CREM_pos	0.300079	0.184426	1	1	0	0.316665	0.31477	0.59
Late spermatids	STAT3_neg	0.302198	0.226453	0.92668	0.578454	0.348226	0.714188	0.550592	1.7e-110
Late spermatids	TBX4_neg	0.327853	0.240266	0.899185	0.588993	0.310192	0.855126	0.701645	1.4e-145
Late spermatids	ATF2_pos	0.316106	0.212713	0.792261	0.51171	0.280551	0.138464	0.0483995	1.1e-56
Late spermatids	RFX2_neg	0.30436	0.222133	0.272912	0.0386417	0.234271	0.691015	0.474571	2e-185
Late spermatids	ETV2_pos	0.347167	0.283406	0.491853	0.710773	0.218919	0.214114	0.314363	2.2e-27
Late spermatids	GATA1_neg	0.302933	0.229663	0.9389	0.764637	0.174263	0.884069	0.830873	4.2e-93
PMCs	MEOX2_pos	0.267826	0.455649	0.783669	0.935719	0.15205	0.114978	0.142294	2.6e-50
PMCs	GLI1_pos	0.28101	0.484391	0.808059	0.922168	0.114109	0.106415	0.125665	2.8e-48
PMCs	NFIA_pos	0.273643	0.430301	0.866384	0.974635	0.108251	0.220513	0.219851	0.17
PMCs	ARX_pos	0.260844	0.364661	0.397667	0.299861	0.097806	0.0760021	0.0617008	0.0032
PMCs	NR2F2_pos	0.304013	0.500492	0.870626	0.964211	0.0935856	0.611468	0.598575	0.83
PMCs	MITF_pos	0.298383	0.384624	0.47614	0.3836	0.0925403	0.060566	0.0368318	3.3e-13
PMCs	ZBTB7A_pos	0.261481	0.411895	0.68929	0.780056	0.0907661	0.0626916	0.0637206	5e-07
PMCs	DBP_pos	0.268379	0.372193	0.534464	0.460042	0.0744228	0.0953972	0.0723988	0.002
PMCs	FOXC2_pos	0.260434	0.409099	0.587487	0.648367	0.0608802	0.0967141	0.0929233	1.7e-08
PMCs	ATF3_pos	0.261785	0.415419	0.878049	0.938151	0.0601027	0.134378	0.146938	1.1e-13
PMCs	TEAD3_pos	0.299589	0.478803	0.858961	0.914524	0.0555632	0.0930881	0.0889494	0.49
PMCs	FOXC1_pos	0.27909	0.437582	0.726405	0.779013	0.0526081	0.0912315	0.0923442	0.11
PMCs	PRDM16_pos	0.284203	0.436895	0.843054	0.867616	0.0245623	0.106335	0.100139	0.00045
PMCs	TCF23_pos	0.316316	0.495835	0.800636	0.78353	0.017106	0.204929	0.173574	4.5e-06
PMCs	PBX1_pos	0.276038	0.407354	0.888653	0.894719	0.00606532	0.163717	0.146924	0.0047
Fibrotic peritubular myoid cells	STAT5A_pos	0.215377	0.397584	0.886598	0.75569	0.130907	0.0628258	0.0512357	1.5e-07
Fibrotic peritubular myoid cells	NFE2L1_pos	0.197934	0.345711	0.623711	0.682347	0.0586357	0.0444522	0.0482039	0.97
Fibrotic peritubular myoid cells	RXRG_pos	0.216876	0.467936	0.948454	0.901872	0.0465821	0.0919913	0.104421	0.0037
Fibrotic peritubular myoid cells	PLAGL1_pos	0.211389	0.41554	0.994845	0.951442	0.0434038	0.297212	0.286191	0.032
Fibrotic peritubular myoid cells	KLF3_pos	0.198795	0.348222	0.891753	0.85129	0.0404627	0.0529641	0.0494914	0.088
Fibrotic peritubular myoid cells	KLF8_pos	0.20495	0.393698	0.891753	0.929691	0.0379389	0.113542	0.119458	0.61
Fibrotic peritubular myoid cells	LHX9_pos	0.211991	0.425729	0.92268	0.887203	0.0354776	0.342576	0.336632	0.57
Fibrotic peritubular myoid cells	EBF1_pos	0.199681	0.366771	0.974227	0.938796	0.0354306	0.147472	0.159067	0.012
Fibrotic peritubular myoid cells	KLF9_pos	0.204615	0.390845	0.984536	0.959535	0.0250014	0.119337	0.120324	0.4
Fibrotic peritubular myoid cells	HSF4_pos	0.217014	0.449968	0.881443	0.864441	0.0170022	0.254582	0.260752	0.67
Fibrotic peritubular myoid cells	NR2F1_pos	0.201962	0.404657	0.953608	0.948912	0.00469575	0.150854	0.190905	7.2e-12
Fibrotic peritubular myoid cells	ALX4_pos	0.198376	0.335695	0.5	0.496712	0.00328781	0.0235719	0.0231252	0.41
Sertoli cells	EGR3_pos	0.193589	0.225984	0.577381	0.29479	0.282591	0.0567266	0.0250459	5.3e-10
Sertoli cells	SOX9_pos	0.203235	0.321328	0.720238	0.937738	0.2175	0.143085	0.199182	9e-22
Sertoli cells	SOX3_pos	0.206674	0.259863	0.482143	0.266836	0.215307	0.0305381	0.0151834	0.00017
Sertoli cells	ZNF536_pos	0.190798	0.309579	0.25	0.442186	0.192186	0	0	8.8e-06
Sertoli cells	IKZF2_pos	0.19309	0.301355	0.25	0.396442	0.146442	0	0	0.00011
Sertoli cells	ZNF711_pos	0.237962	0.473229	0.803571	0.928844	0.125272	0.219031	0.402844	2.3e-15
Sertoli cells	MLXIPL_pos	0.228735	0.43333	0.875	0.987294	0.112294	0.246783	0.370486	4e-20
Sertoli cells	ZNF226_pos	0.190429	0.263155	0.815476	0.918679	0.103202	0.112437	0.147291	3.9e-14
Sertoli cells	NKX3_1_pos	0.220907	0.394094	0.886905	0.970775	0.0838703	0.175331	0.23898	7.4e-17
Sertoli cells	JUND_pos	0.196591	0.296426	0.922619	0.996188	0.073569	0.139665	0.197982	1.4e-35
Sertoli cells	RORC_pos	0.221669	0.372033	0.922619	0.959339	0.0367202	0.311361	0.383536	5.5e-20
Sertoli cells	WT1_pos	0.199044	0.30525	0.97619	1	0.0238095	0.114607	0.154809	5.3e-35
Sertoli cells	HMGN3_pos	0.213633	0.334073	0.97619	0.973316	0.00287408	0.674873	0.767292	1.9e-13
Sertoli cells	GATA5_pos	0.231603	0.415422	1	1	0	0.0978419	0.123178	2.1e-12
Endothelial cells	KLF13_pos	0.195777	0.228551	0.938272	0.784768	0.153503	0.0702738	0.0670645	0.046
Endothelial cells	SOX17_pos	0.200425	0.266304	0.851852	0.960265	0.108413	0.181952	0.184901	0.11
Endothelial cells	ERG_pos	0.208495	0.284625	0.864198	0.950331	0.0861336	0.155951	0.14823	0.75
Endothelial cells	GATA2_pos	0.221987	0.32659	0.901235	0.983444	0.0822091	0.172306	0.169312	0.39
Endothelial cells	ETS1_pos	0.207544	0.28367	0.925926	0.996689	0.0707628	0.122184	0.111749	0.96
Endothelial cells	ZNF467_pos	0.195474	0.244186	0.641975	0.576159	0.0658164	0.0356444	0.0321595	0.7
Endothelial cells	HOXD9_pos	0.196107	0.249546	0.82716	0.857616	0.0304554	0.1505	0.168237	0.8
Endothelial cells	ETS2_pos	0.195198	0.250195	0.851852	0.880795	0.0289429	0.129871	0.126895	0.41
Endothelial cells	HES1_pos	0.193043	0.239353	0.975309	0.953642	0.0216663	0.106922	0.0971387	0.52
Endothelial cells	ZNF224_pos	0.223144	0.288681	0.432099	0.42053	0.011569	0.00352125	0	0.7
Endothelial cells	SOX7_pos	0.237258	0.374044	0.975309	0.983444	0.00813507	0.16943	0.184914	0.14
Endothelial cells	BCL6B_pos	0.230567	0.349136	1	0.993377	0.00662252	0.186204	0.19085	0.34
Endothelial cells	STAT6_pos	0.190225	0.23577	0.395062	0.390728	0.00433325	0.0160415	0.0225377	0.36
Endothelial cells	NR5A2_pos	0.236643	0.363442	0.962963	0.966887	0.00392445	0.337388	0.362692	0.24
Endothelial cells	ELK3_pos	0.201677	0.267259	1	1	0	0.161695	0.154955	0.79
Leydig cells	TEAD4_pos	0.185397	0.220406	0.522727	0.808696	0.285968	0.0294769	0.0595542	0.058
Leydig cells	USF2_pos	0.175423	0.188586	0.795455	0.965217	0.169763	0.165241	0.195768	7.9e-06
Leydig cells	FOXO4_pos	0.189876	0.226163	0.886364	1	0.113636	0.177454	0.227511	0.026
Leydig cells	ELK1_pos	0.176455	0.19018	0.886364	0.973913	0.0875494	0.135348	0.152954	0.016
Leydig cells	NR5A1_pos	0.200452	0.252176	0.954545	1	0.0454545	0.384391	0.448846	0.00053
Macrophages	RUNX3_pos	0.176427	0.310922	0.666667	0.911007	0.24434	0.0488459	0.067044	0.0042
Macrophages	FOXN2_pos	0.176231	0.289151	0.222222	0.433255	0.211033	0.0327578	0.0376924	0.68
Macrophages	EOMES_pos	0.175949	0.288109	0.777778	0.969555	0.191777	0.0785619	0.0852927	0.19
Macrophages	PRDM1_pos	0.177799	0.310636	0.833333	0.974239	0.140906	0.161288	0.169549	0.22
Macrophages	GATA3_pos	0.178959	0.264741	0.5	0.384075	0.115925	0.0304599	0	0.62
Macrophages	IRF7_pos	0.177185	0.299553	0.888889	0.953162	0.0642727	0.120326	0.130516	0.51
Macrophages	IRF8_pos	0.180692	0.346755	0.944444	1	0.0555556	0.192286	0.209427	0.095
Macrophages	SPI1_pos	0.176262	0.292302	0.888889	0.943794	0.054905	0.155567	0.172407	0.035
Macrophages	MAFB_pos	0.19126	0.50086	1	0.95082	0.0491803	0.419363	0.584964	0.00035
Macrophages	SPIB_pos	0.183451	0.363228	0.944444	0.98829	0.043846	0.14548	0.143341	0.91
Macrophages	ZNF831_pos	0.177835	0.309418	0.833333	0.873536	0.040203	0.0647403	0.0622586	0.58
Macrophages	NFATC2_pos	0.186068	0.386748	1	0.969555	0.030445	0.144899	0.13929	0.78
Macrophages	IRF5_pos	0.185303	0.409662	0.944444	0.960187	0.0157429	0.189651	0.211113	0.023
Macrophages	SPIB_neg	0.199858	0.514305	0.833333	0.836066	0.00273224	0.126271	0.115063	0.98
