## Supplementary material for "EGR4-dependent decrease of UTF1 is associated with failure to reserve spermatogonial stem cells in infertile men": Table S9

### Sheet: Sheet 1
Table S9: Genes with at least one potentially pathogenic variant described according to Oud et al. 2019
ABCA1
ADGRG2
AK7
AKAP4
AMH
AMHR2
ANOS1
APOA1
AR
AURKC
BMP4
BMP7
BNC2
BRAF
BRDT
BSCL2
C11orf70
CATSPER1
CATSPERE
CCDC103
CCDC141
CCDC155
CCDC39
CCDC40
CDC14A
CEP135
CEP290
CFAP43
CFAP44
CFAP69
CFTR
CHD7
CYP11A1
CYP11B1
CYP17A1
YP19A1
CYP21A2
DCC
DHH
DMC1
DMRT1
DNAAF2
DNAAF4
DNAAF5
DNAH1
DNAH9
DNAI1
DNAI2
DNAJB13
DNMT1
DNMT3B
DPY19L2
E2F1
ERBB4
FANCA
FANCM
FATE1
FEZF1
FGF17
FGF8
FGFR1
FLNA
FSHB
FSHR
FSIP2
GALNTL5
GAS8
GATA4
GH1
GNRH1
GNRHR
GTF2H3
HAUS7
HESX1
HS6ST1
HSD17B3
HSD3B2
HSF2
HYDIN
IL17RD
INSL3
JAG1
KDM3A
KISS1R
KLHL10
LHB
LHCGR
LRRC6
MAGEB4
MAMLD1
MAP2K2
MAP3K1
MC4R
MEI1
MEIOB
MNS1
MTOR
NANOS2
NLRP3
NNT
NOS1
NOTCH1
NR0B1
NR5A1
NRAS
NSMF
PANK2
PDHA2
PIH1D3
PKD1
PLCZ1
PLEKHA5
PLK4
PLXNA1
PMFBP1
POLR3B
PROK2
PROKR2
PSMC3IP
RBMXL2
REC8
RELN
RNF220
RSPH1
RSPH3
RSPH9
RSPO1
SECISBP2
SEMA3A
SLC26A3
SLIT2
SOS1
SOX10
SOX2
SOX3
SOX8
SOX9
SPAG17
SPATA16
SPINK2
SPO11
SRA1
SRD5A2
SRY
STK36
STX2
SUN5
SYCE1
SYCP3
TAC3
TACR3
TAF4B
TDRD6
TDRD7
TDRD9
TEX11
TEX14
TEX15
TRIM37
TTLL5
UBE2B
UBR2
USP26
VAMP7
WDR11
WDR66
WT1
XRCC2
ZMYND15
ZPBP
