## Supplementary material for "EGR4-dependent decrease of UTF1 is associated with failure to reserve spermatogonial stem cells in infertile men": Table S10

### Sheet: Reagents
Table S10: Reagents & Software
Antibodies	Source	Catalogue number	Dilution
Mouse monoclonal anti-MAGEA4	Prof. G.C. Spagnoli, University Hospital of Basel, CH	NA	1:20
Rabbit polyclonal anti-PIWIL4	Atlas Antibodies	HPA036588	1:50
Mouse monoclonal anti-UTF1	Millipore	MAB4337	1:20
Goat polyclonal anti-GFRA1	R&D	AF714	1:20
Rabbit monoclonal anti-FGFR3	Cell signaling	#4574	1:5
Rabbit polyclonal anti-NANOS3	Sigma-Aldrich	HPA062989	1:50
Rabbit polyclonal anti-EGR4	LifeSpan BioSciences	LS-C405549-120	1:50
Mouse monoclonal anti-ACTA2	Sigma-Aldrich	A2547	1:1000
Rabbit polyclonal anti-VWF	Atlas Antibodies	HPA001815	1:100
Rabbit polyclonal anti-MUSTN1	Sigma-Aldrich	ABD115	1:100
Mouse IgG Control Antibody, Unconjugated	Sigma-Aldrich	I5381
Rabbit IgG Control Antibody, Unconjugated	Sigma-Aldrich	I5006
Goat F(ab')2 Anti-Mouse IgG - (Fab')2 (Biotin)	Abcam	ab5886	1:100
Goat F(ab')2 Anti-Rabbit IgG - H&L (Biotin)	Abcam	ab6012	1:100
Streptavidin−Peroxidase from Streptomyces avidinii	Sigma-Aldrich	S5512	1:500
Donkey Alexa Fluor 488 anti-mouse IgG	Thermo Fisher Scientific	A-11001	1:100
Donkey Alexa Fluor 647 anti-rabbit IgG	Molecular Probes	A-31573	1:100

### Sheet: Software
Table S10: Reagents & Software
Software	Version	Source	Link
Alevin / Salmon	0.13.1	Srivastava et al., 2019; Patro et al., 2017	https://combine-lab.github.io/salmon/
anndata	0.6.22.post1	Theis Lab	https://github.com/theislab/anndata
anndata2ri	0.1.dev67+9f3d451	Theis Lab	https://github.com/theislab/anndata2ri
arboreto	0.15.1	Moerman et al., 2019	https://arboreto.readthedocs.io/
CellphoneDB	2.1.2	Efremova et al., 2020	https://www.cellphonedb.org/
Cell Ranger	3.0.2	10x Genomics	https://support.10xgenomics.com/single-cell-gene-expression/software/overview/welcome
clusterExperiment	2.4.4	Purdom E, Risso D	https://bioconductor.org/packages/release/bioc/html/clusterExperiment.html
Gencode human reference	v30	Frankish et al., 2019	https://www.gencodegenes.org/
loompy	2.0.17	Linnarsson Lab.	https://loompy.org/
MAST	1.10.0	Finak et al., 2015	https://www.bioconductor.org/packages/release/bioc/html/MAST.html
Python	3.7.3	Python Software Foundation	https://www.python.org/
R	3.6.0	R Core Team (2019)	https://www.r-project.org/
Scanpy / PAGA	1.4.4	Wolf et al., 2018; Wolf et al., 2019	https://scanpy.readthedocs.io/
SCENIC (pySCENIC)	0.9.19	Aibar et al., 2017	https://github.com/aertslab/SCENIC
Sctransform	0.2.0	Hafemeister and Satija, 2019	https://github.com/ChristophH/sctransform
scVelo	0.1.25.dev40+gd9ff2ad	Bergen et al., 2020	https://scvelo.readthedocs.io/
Seurat	3.0.2	Butler et al., 2018; Stuart et al., 2019	https://satijalab.org/seurat/
stageR	1.6.0	Van den Berge et al., 2017	https://bioconductor.org/packages/release/bioc/html/stageR.html
tradeSeq	1.1.18	Van den Berge et al., 2020	https://github.com/statOmics/tradeSeq
UMAP-learn (Python)	0.3.9	McInnes et al., 2018	https://umap-learn.readthedocs.io/
velocyto	0.17.17	La Manno et al., 2018	https://velocyto.org/
